# Phenotypic and genomic diversification in complex carbohydrate degrading human gut bacteria

**DOI:** 10.1101/2021.07.15.452266

**Authors:** Nicholas A. Pudlo, Karthik Urs, Ryan Crawford, Ali Pirani, Todd Atherly, Roberto Jimenez, Nicolas Terrapon, Bernard Henrissat, Daniel Peterson, Cherie Ziemer, Evan Snitkin, Eric C. Martens

## Abstract

Symbiotic bacteria are responsible for the majority of complex carbohydrate digestion in the human colon. Since the identities and amounts of dietary polysaccharides directly impact the gut microbiota, determining which microorganisms consume specific nutrients is central to defining the relationship between diet and gut microbial ecology. Using a custom phenotyping array, we determined carbohydrate utilization profiles for 354 members of the Bacteroidetes, a dominant saccharolytic phylum. There was wide variation in the numbers and types of substrates degraded by individual bacteria, but phenotype-based clustering grouped members of the same species indicating that each species performs characteristic roles. The ability to utilize dietary polysaccharides and endogenous mucin glycans was negatively correlated, suggesting exclusion between these niches. By analyzing related *Bacteroides ovatus/xylanisolvens* strains that vary in their ability to utilize mucin glycans, we addressed whether gene clusters that confer this complex, multi-locus trait are being gained or lost in individual strains. Pangenome reconstruction of these strains revealed a remarkably mosaic architecture in which genes involved in polysaccharide metabolism are highly variable and bioinformatics data provide evidence of interspecies gene transfer that might explain this genomic heterogeneity. Global transcriptomic analyses suggest that the ability to utilize mucin has been lost in some lineages of *B. ovatus* and *B. xylanisolvens*, which still harbor residual gene clusters that are involved in mucin utilization by strains that still actively express this phenotype. Our data provide insight into the breadth and complexity of carbohydrate metabolism in the microbiome and the underlying genomic events that shape these behaviors.
