## Supplemental Table 4 for "Phenotypic and genomic diversification in complex carbohydrate degrading human gut bacteria"

### Sheet: B_xylanisolvens_D22_MOG_vs_Glc_
Table S4. Genes in Bacteroides xylanisolvens strain D22 that are regulated >10-fold in response to growth on porcine gastric mucin O-glycans
All PUL genes are listed in column D/E, but only PULs from which 2 or more genes were detected as upregulated were counted as responsive toward growth on O-glycans, those not counted are in red text.
Gene name	Fold change	P value	PUL?	shared/ mucin	CAZyme, SusC/D?	Additional annotation
HMPREF0106_00006	10.3026	0.000307				hypothetical protein
HMPREF0106_00008	15.9317	0.000337				NADP-dependent 7-alpha-hydroxysteroid dehydrogenase
HMPREF0106_00071	10.2748	0.00105				membrane protein
HMPREF0106_00081	0.0650025	0.000445				glutamate dehydrogenase( EC:1.4.1.4 )
HMPREF0106_00141	0.0865878	0.00106				conserved hypothetical protein
HMPREF0106_00147	10.2762	0.000328				citrate (Si)-synthase( EC:2.3.3.1 )
HMPREF0106_00153	0.0957993	9.52e-07				acyl-ACP thioesterase
HMPREF0106_00155	0.0903415	0.00222				acetolactate synthase, large subunit, biosynthetic type( EC:2.2.1.6 )
HMPREF0106_00156	0.0951658	0.00189				dihydroxy-acid dehydratase( EC:4.2.1.9 )
HMPREF0106_00160	30.793	0.000255				hypothetical protein
HMPREF0106_00161	14.2745	0.0005				conserved hypothetical protein
HMPREF0106_00164	23.7961	1.19e-05				preprotein translocase, SecA subunit( EC:3.5.1.24 )
HMPREF0106_00302	0.0887695	0.000246				hypothetical protein
HMPREF0106_00309	229.101	0.000454			GH18	chitinase
HMPREF0106_00514	16.0745	0.000106				DNA-binding protein HU
HMPREF0106_00523	0.0836425	0.0018				MutT/NUDIX family protein
HMPREF0106_00536	34.5967	0.000264	yes	Shared		fibronectin type III domain-containing protein
HMPREF0106_00537	53.0124	0.000119	yes	Shared		integral membrane protein
HMPREF0106_00538	30.8523	0.00024	yes	Shared		esterase
HMPREF0106_00539	40.3591	0.000258	yes	Shared		endo-1,4-beta-xylanase Z
HMPREF0106_00540	63.2285	0.00045	yes	Shared		ADP-ribosylglycohydrolase superfamily
HMPREF0106_00541	41.9168	0.000214	yes	Shared		ADP-ribosylglycohydrolase superfamily
HMPREF0106_00542	21.1312	7.01e-05	yes	Shared		Ig domain-containing protein
HMPREF0106_00543	28.8123	0.000255	yes	Shared	SusD-like	outer membrane protein
HMPREF0106_00544	73.4809	0.000445	yes	Shared	SusC-like	outer membrane protein
HMPREF0106_00545	27.4919	0.00136				ribokinase( EC:2.7.1.15 )
HMPREF0106_00559	10.6753	0.00446				hypothetical protein
HMPREF0106_00604	18.9095	6.3e-05				major outer membrane protein OmpA
HMPREF0106_00610	0.0773705	0.000231				carbamoyl-phosphate synthase, large subunit( EC:6.3.5.5 )
HMPREF0106_00700	16.8958	0.000237	yes	Shared	SusD-like	RagB/SusD domain-containing protein
HMPREF0106_00848	111.609	0.00103				hypothetical protein
HMPREF0106_00849	61.4595	0.00139			CBM62	conserved hypothetical protein
HMPREF0106_00857	33.4372	0.000288				conserved hypothetical protein
HMPREF0106_00858	64.36	0.000232			PL8_2	chondroitinase (chondroitin lyase)( EC:4.2.2.21,EC:4.2.2.20 )
HMPREF0106_00861	28.0199	0.0015	yes	Shared		conserved hypothetical protein
HMPREF0106_00862	17.665	0.000428	yes	Shared	SusD-like	outer membrane protein
HMPREF0106_00863	26.0392	0.000278	yes	Shared	SusC-like	outer membrane receptor RagA protein
HMPREF0106_00888	19.1517	4.74e-05	yes	Shared	SusC-like	outer membrane protein
HMPREF0106_00889	13.9168	0.000215	yes	Shared	SusD-like	outer membrane protein
HMPREF0106_00890	17.356	0.000583	yes	Shared	SusC-like	outer membrane protein
HMPREF0106_00906	31.2086	0.000245			GH88	unsaturated glucuronyl hydrolase
HMPREF0106_00907	21.6154	0.000579				N-acetylglucosamine-6-sulfatase
HMPREF0106_00908	15.1111	0.000445			PL8_2	chondroitinase
HMPREF0106_00910	0.0622593	0.000177				HAD-superfamily hydrolase, subfamily IIB
HMPREF0106_00911	229.844	0.000582				conserved hypothetical protein
HMPREF0106_00912	158.318	0.000181			PL29	conserved hypothetical protein
HMPREF0106_00959	10.9812	0.00178				nitroreductase
HMPREF0106_01096	10.4591	0.00251	yes	Mucin	SusD-like	outer membrane protein
HMPREF0106_01112	11.7124	0.00119				two-component system response regulator
HMPREF0106_01206	11.9243	0.000535	yes	Shared	GH32	levanase (2,6-beta-D-fructanfructanohydrolase)( EC:3.2.1.65 )
HMPREF0106_01210	12.0672	0.00058	yes	Shared		CD4, extracellular superfamily
HMPREF0106_01211	13.2872	0.000545	yes	Shared	GH32	glycosyl hydrolase( EC:3.2.1.26 )
HMPREF0106_01214	26.4543	0.000476	yes	Shared		glucose/galactose transporter
HMPREF0106_01259	28.8242	2.61e-05				conserved hypothetical protein
HMPREF0106_01260	18.1465	0.000365				hypothetical protein
HMPREF0106_01292	11.5501	7.44e-05	yes	Mucin	GH33	sialidase( EC:3.2.1.18 )
HMPREF0106_01293	14.0362	8.22e-05	yes	Mucin	GH33	sialidase
HMPREF0106_01294	12.8115	0.000214	yes	Mucin	SusC-like	outer membrane protein
HMPREF0106_01295	13.3457	0.000326	yes	Mucin	SusD-like	outer membrane protein
HMPREF0106_01296	14.1087	0.000159	yes	Mucin		hypothetical protein
HMPREF0106_01301	361.624	0.000444	yes	Mucin	SusC-like	outer membrane protein
HMPREF0106_01302	361.936	0.000429	yes	Mucin	SusD-like	outer membrane protein
HMPREF0106_01305	11.3928	0.000209	yes	Mucin		sialate-O-acetyltransferase
HMPREF0106_01306	10.4674	0.00615	yes	Mucin		sialate O-acetylesterase
HMPREF0106_01311	21.8376	0.000863	yes	Shared	SusD-like	outer membrane protein
HMPREF0106_01342	0.0912053	0.000341				GDP-L-fucose synthetase( EC:1.1.1.271 )
HMPREF0106_01424	10.2211	0.00302				conserved hypothetical protein
HMPREF0106_01437	10.4469	0.00406				cytochrome D ubiquinol oxidase, subunit II( EC:1.10.3.- )
HMPREF0106_01447	11.2392	0.00116				RNA polymerase sigma-70 factor, ECF subfamily
HMPREF0106_01514	0.0837897	0.00577				C_GCAxxG_C_C family protein
HMPREF0106_01539	38.0515	0.000865				conserved hypothetical protein
HMPREF0106_01613	13.8196	7.77e-05				L-aspartate beta-decarboxylase( EC:4.1.1.12 )
HMPREF0106_01614	11.2826	0.00216				hypothetical protein
HMPREF0106_01665	11.3849	0.000113				OmpA family protein
HMPREF0106_01698	0.0905638	1.1e-05				haloacid dehalogenase-type hydrolase
HMPREF0106_01699	0.0861484	1.79e-05				oxidoreductase
HMPREF0106_01701	0.0606814	0.000194				membrane protein
HMPREF0106_01702	0.0227566	0.00948				integral membrane protein
HMPREF0106_01726	0.0500474	0.000123				magnesium-importing ATPase( EC:3.6.3.2 )
HMPREF0106_01771	22.7402	0.00265				two-component system response regulator
HMPREF0106_01772	29.8761	1.8e-05				DNA ligase D, 3'-phosphoesterase domain protein( EC:6.5.1.1 )
HMPREF0106_01794	30.4125	1.12e-05	yes	Shared	GH92	alpha-1,2-mannosidase family protein
HMPREF0106_01795	19.204	9.44e-06	yes	Shared	GH130	conserved hypothetical protein
HMPREF0106_01796	10.2983	0.000376	yes	Shared		AmpG protein
HMPREF0106_01797	21.5637	0.000443	yes	Shared	GH163	F5/8 type C domain-containing protein
HMPREF0106_01798	112.673	0.000151	yes	Shared		F5/8 type C domain-containing protein
HMPREF0106_01799	87.7339	0.000326	yes	Shared		conserved hypothetical protein
HMPREF0106_01800	77.5294	0.000101	yes	Shared	GH18	endo-beta-N-acetylglucosaminidase F2
HMPREF0106_01801	82.8084	0.000267	yes	Shared	SusD-like	conserved hypothetical protein
HMPREF0106_01802	60.1445	0.000234	yes	Shared	SusC-like	outer membrane protein
HMPREF0106_01804	49.0844	0.000115	yes	Shared	SusC-like	outer membrane protein
HMPREF0106_01805	50.2529	0.000428	yes	Shared	SusD-like	conserved hypothetical protein
HMPREF0106_01806	82.0625	0.000133			GH18	endo-beta-N-acetylglucosaminidase F2
HMPREF0106_01807	97.328	0.000425				conserved hypothetical protein
HMPREF0106_01808	142.852	0.000228				F5/8 type C domain-containing protein
HMPREF0106_01914	0.0795066	8.19e-05	yes	Shared		glutamine synthetase( EC:6.3.1.2 )
HMPREF0106_01969	12.7585	0.000596				conserved hypothetical protein
HMPREF0106_01981	24.4066	0.000221			PL33_1	conserved hypothetical protein
HMPREF0106_01982	18.9418	0.000411				conserved hypothetical protein
HMPREF0106_02034	18.031	0.000103	yes	Shared	SusC-like	outer membrane protein
HMPREF0106_02054	11.1559	0.00217	yes	Shared	GH3	beta-glucosidase( EC:3.2.1.21 )
HMPREF0106_02055	13.7807	0.000293	yes	Shared	SusD-like	outer membrane protein
HMPREF0106_02056	16.3353	7.71e-05	yes	Shared	SusC-like	outer membrane protein
HMPREF0106_02078	14.0968	0.00513	yes	Shared		hexose transporter
HMPREF0106_02079	13.7518	0.00518	yes	Shared	GH3	thermostable beta-glucosidase B( EC:3.2.1.21 )
HMPREF0106_02080	12.5829	0.00758	yes	Shared	GH26	endoglucanase
HMPREF0106_02167	24.573	0.0014	yes	Mucin	GH97	alpha-glucosidase( EC:3.2.1.20 )
HMPREF0106_02239	11.0798	0.000133				conserved hypothetical protein
HMPREF0106_02240	18.0762	0.00164				cytochrome c biogenesis protein CcsA
HMPREF0106_02241	14.7755	0.00107				conserved hypothetical protein
HMPREF0106_02242	16.6331	0.000205				nitrite reductase (cytochrome; ammonia-forming)( EC:1.7.2.2 )
HMPREF0106_02273	25.7348	2.98e-05				conserved hypothetical protein
HMPREF0106_02274	16.8756	0.000631				transglycosylase associated
HMPREF0106_02275	0.07522	0.00046				fosmidomycin resistance protein
HMPREF0106_02279	0.0810039	0.00278				adenosylmethionine--8-amino-7-oxononanoate transaminase( EC:2.6.1.62 )
HMPREF0106_02280	0.0371535	0.000128				8-amino-7-oxononanoate synthase( EC:2.3.1.47 )
HMPREF0106_02281	0.0330882	0.000513				biotin synthesis protein BioC
HMPREF0106_02282	0.0347366	0.000304				biotin biosynthesis protein BioC( EC:2.1.1.197 )
HMPREF0106_02290	54.3123	0.000558				biotin carboxyl carrier protein
HMPREF0106_02291	39.2672	0.000187				acetyl-CoA carboxylase, biotin carboxylase subunit( EC:6.4.1.2,EC:6.3.4.14 )
HMPREF0106_02292	22.1318	0.00228				propionyl-CoA carboxylase, beta subunit( EC:6.4.1.3 )
HMPREF0106_02293	9.96719	2.69e-05				L-lactate permease
HMPREF0106_02476	0.0462993	7.83e-07				formate acetyltransferase( EC:2.3.1.54 )
HMPREF0106_02477	0.0550589	7.8e-05				pyruvate formate-lyase 1-activating enzyme( EC:1.97.1.4 )
HMPREF0106_02530	10.1311	0.000567				hypothetical protein
HMPREF0106_02531	10.2	0.00192				conserved hypothetical protein
HMPREF0106_02532	11.429	0.000451				conserved hypothetical protein
HMPREF0106_02537	10.1015	0.00195				hypothetical protein
HMPREF0106_02686	15.0798	0.000121				amino acid permease family protein
HMPREF0106_02687	21.1337	0.00199				potassium channel subunit
HMPREF0106_02688	20.4903	0.000283				glutaminase( EC:3.5.1.2 )
HMPREF0106_02689	30.3723	8.25e-05				glutamate decarboxylase( EC:4.1.1.15 )
HMPREF0106_02691	16.8118	7.77e-05				sugar transporter
HMPREF0106_02692	31.6812	5.03e-05				permease
HMPREF0106_02750	21.0861	4.66e-06				conserved hypothetical protein
HMPREF0106_02751	10.2838	0.000328				conserved hypothetical protein
HMPREF0106_02797	11.7104	0.00836	yes	Shared		conserved hypothetical protein
HMPREF0106_02799	11.2118	0.000874	yes	Shared	GH20	beta-hexosaminidase( EC:3.2.1.52 )
HMPREF0106_02807	12.4107	0.000978	yes	Shared	SusD-like	outer membrane protein
HMPREF0106_02908	0.0820387	0.000327				protein-(glutamine-N5) methyltransferase, release factor-specific( EC:2.1.1.- )
HMPREF0106_02915	10.0046	0.000283	yes	Shared	SusC-like	outer membrane protein
HMPREF0106_02917	10.5923	0.000326	yes	Shared	GH18	secreted endoglycosidase
HMPREF0106_02918	15.368	4.85e-05	yes	Shared		conserved hypothetical protein
HMPREF0106_02928	0.0968642	0.000705				acetylornithine delta-aminotransferase( EC:2.6.1.11 )
HMPREF0106_02931	0.0901404	0.00103				acetyltransferase
HMPREF0106_02932	0.0889417	0.00149				arginine repressor
HMPREF0106_02978	16.5442	0.00122				ferritin and Dps
HMPREF0106_02986	12.8188	0.00215				alkaline phosphatase family protein
HMPREF0106_03001	0.0210451	4.54e-06				protein AraJ
HMPREF0106_03041	0.0183332	0.00113				cysteine synthase A( EC:2.5.1.47 )
HMPREF0106_03049	9.99484	0.00335	yes	Shared	SusC-like	outer membrane protein
HMPREF0106_03100	10.6057	0.00187				conserved hypothetical protein
HMPREF0106_03222	12.9154	0.00873				hypothetical protein
HMPREF0106_03261	28.9799	0.000725			GH20	beta-hexosaminidase( EC:3.2.1.52 )
HMPREF0106_03284	0.0873345	0.000538				tryptophan synthase, alpha subunit( EC:4.2.1.20 )
HMPREF0106_03285	0.0626178	0.0012				N-(5'phosphoribosyl)anthranilate isomerase( EC:5.3.1.24 )
HMPREF0106_03286	0.0721992	0.000443				indole-3-glycerol phosphate synthase( EC:4.1.1.48 )
HMPREF0106_03429	12.1844	7.31e-05				transaldolase( EC:2.2.1.2 )
HMPREF0106_03434	16.5814	0.00097				hypothetical protein
HMPREF0106_03436	786.072	0.000269	yes	Shared	SusC-like	outer membrane protein
HMPREF0106_03437	788.776	0.000148	yes	Shared	SusD-like	RagB/SusD domain-containing protein
HMPREF0106_03438	395.756	0.000205	yes	Shared		N-acetylglucosamine-6-sulfatase
HMPREF0106_03439	293.261	0.000327	yes	Shared	GH20	beta-hexosaminidase( EC:3.2.1.52 )
HMPREF0106_03440	154.915	2.58e-07	yes	Shared	GH2	beta-galactosidase( EC:3.2.1.23 )
HMPREF0106_03441	12.039	0.000777	yes	Shared	GH29	alpha-L-fucosidase 1( EC:3.2.1.51 )
HMPREF0106_03484	0.0538142	0.00689	yes	Mucin		conserved hypothetical protein
HMPREF0106_03500	10.2467	1.25e-07				L-asparaginase, type II( EC:3.5.1.1 )
HMPREF0106_03566	11.3546	0.00095				glutamate formimidoyltransferase( EC:2.1.2.5 )
HMPREF0106_03567	14.2088	0.00261				imidazolonepropionase( EC:3.5.2.7 )
HMPREF0106_03568	47.2362	0.00192				methenyltetrahydrofolate cyclohydrolase
HMPREF0106_03569	40.9486	0.000443				histidine ammonia-lyase( EC:4.3.1.3 )
HMPREF0106_03626	0.000959897	6.54e-05				O-acetylhomoserine aminocarboxypropyltransferase( EC:2.5.1.49 )
HMPREF0106_03643	0.0159556	0.00235				cation efflux system protein
HMPREF0106_03644	0.0299999	9.44e-05				heavy metal efflux pump, CzcA family
HMPREF0106_03645	0.0458562	0.000193				outer membrane efflux protein
HMPREF0106_03711	10.4829	0.00606	yes	Shared		hypothetical protein
HMPREF0106_03766	44.0361	7.09e-05				conserved hypothetical protein
HMPREF0106_03787	0.094457	0.000112				2-isopropylmalate synthase( EC:2.3.1.182 )
HMPREF0106_03789	12.2645	0.00031				sodium/hydrogen exchanger family protein
HMPREF0106_03790	12.5515	1.36e-05				phosphate transporter family protein
HMPREF0106_03816	20.2105	0.00792	yes	Shared		conserved hypothetical protein
HMPREF0106_03817	26.59	0.00346	yes	Shared	PL12_2	heparinase III protein, heparitin sulfate lyase
HMPREF0106_03847	10.0553	0.000237				conserved hypothetical protein
HMPREF0106_03862	31.3092	1.25e-05	yes	Shared		cell wall surface anchor family protein
HMPREF0106_03863	21.8929	0.000103	yes	Shared	anti-sigma	anti-sigma factor
HMPREF0106_03864	109.693	7.95e-05	yes	Shared	SusC-like	outer membrane protein
HMPREF0106_03865	93.2818	0.000428	yes	Shared	SusD-like	conserved hypothetical protein
HMPREF0106_03866	112.826	0.000877	yes	Shared	GH18	endo-beta-N-acetylglucosaminidase F2
HMPREF0106_03906	0.0539396	0.00358				conserved hypothetical protein
HMPREF0106_03939	26.9261	0.000551				outer membrane protein OprM
HMPREF0106_03941	20.7944	2.7e-05				ABC transporter permease
HMPREF0106_03942	38.2219	0.00245				ABC transporter permease
HMPREF0106_03943	37.3436	0.00285				conserved hypothetical protein
HMPREF0106_03944	63.5857	0.000304				ABC transporter, ATP-binding protein
HMPREF0106_03945	33.5758	0.000188				efflux transporter, MFP component, RND family
HMPREF0106_03962	23.8529	9.88e-06				alanine dehydrogenase( EC:1.4.1.1 )
HMPREF0106_03974	10.9027	0.00372				dihydrolipoyl dehydrogenase( EC:1.8.1.4 )
HMPREF0106_03975	19.3378	0.00129				lipoate--protein ligase( EC:2.7.7.63 )
HMPREF0106_03976	18.9071	0.000269				dihydrolipoamide acetyltransferase( EC:2.3.1.61 )
HMPREF0106_03977	23.9866	0.000181				dehydrogenase E1 component( EC:1.2.4.4 )
HMPREF0106_03978	29.0101	0.00168				flavodoxin
HMPREF0106_04006	10.3646	0.0057				conserved hypothetical protein
HMPREF0106_04087	120.613	2.91e-05				translation elongation factor G
HMPREF0106_04096	0.021909	0.000118				hypothetical protein
HMPREF0106_04143	0.0582686	0.000124				integral membrane protein
HMPREF0106_04174	0.0457242	0.000294	yes	Shared	SusC-like	RagA protein
HMPREF0106_04175	0.0315996	0.00225	yes	Shared	SusD-like	outer membrane protein
HMPREF0106_04176	0.0146837	0.000174	yes	Shared		conserved hypothetical protein
HMPREF0106_04177	0.0586699	0.00103	yes	Shared		conserved hypothetical protein
HMPREF0106_04181	0.0934759	0.00413				conserved hypothetical protein
HMPREF0106_04186	17.2278	0.00123				thioredoxin family protein
HMPREF0106_04218	13.4809	0.000476				membrane protein
HMPREF0106_04231	18.1013	5.09e-05				conserved hypothetical protein
HMPREF0106_04235	0.0041682	0.000273				tRNA (5-methylaminomethyl-2-thiouridylate)-methyltransferase( EC:2.8.1.- )
HMPREF0106_04236	14.85	0.000325				periplasmic protease
HMPREF0106_04237	15.3178	0.000157				conserved hypothetical protein
HMPREF0106_04286	47.3744	0.00272	yes	Shared	SusC-like	TonB-linked outer membrane receptor protein
HMPREF0106_04407	106.904	0.000709				arabinose isomerase( EC:5.3.1.25 )
HMPREF0106_04408	13.1039	0.00941				L-fuculose-1-phosphate aldolase
HMPREF0106_04410	13.768	0.00378				conserved hypothetical protein( EC:5.1.3.- )
HMPREF0106_04411	18.1403	0.00504				L-fucose:H+ symporter permease
HMPREF0106_04481	25.3141	0.00034				multidrug efflux RND transporter MexF
HMPREF0106_04482	30.8947	0.00321				cation efflux pump
HMPREF0106_04483	12.4334	0.00113				outer membrane efflux protein OprM
HMPREF0106_04506	14.0313	0.00232				conserved hypothetical protein
HMPREF0106_04515	0.0782107	0.000189				phosphoserine phosphatase( EC:3.1.3.3 )
HMPREF0106_04553	17.7677	0.000152				conserved hypothetical protein
HMPREF0106_04619	17.034	0.00189				membrane protein
HMPREF0106_04620	23.0522	0.00106				membrane protein
HMPREF0106_04621	23.1677	0.000827				hypothetical protein
HMPREF0106_04650	16.9874	0.00366				DNA-binding protein
HMPREF0106_04755	10.5901	0.00325				conserved hypothetical protein
HMPREF0106_04824	16.4618	1.81e-05				conserved hypothetical protein
HMPREF0106_04827	0.0429908	2.91e-05				membrane protein
HMPREF0106_04828	0.0490586	0.000329				ExsB protein
HMPREF0106_04830	0.0717928	0.000485				preQ(1) synthase( EC:1.7.1.13 )
HMPREF0106_04831	0.0871203	0.000191				HD domain protein
HMPREF0106_04837	17.2325	0.000281				conserved hypothetical protein
HMPREF0106_04838	24.4597	0.00245				conserved hypothetical protein
HMPREF0106_04858	13.3289	0.000151				TonB protein
HMPREF0106_04862	0.0939384	2.74e-05				conserved hypothetical protein
HMPREF0106_04922	9.9751	0.000565				integral membrane protein
HMPREF0106_04923	46.0312	0.000295				succinyl-CoA ligase [ADP-forming] subunit alpha( EC:6.2.1.5 )
HMPREF0106_04924	61.382	0.000878				succinyl-CoA synthase, beta subunit( EC:6.2.1.5 )
HMPREF0106_04927	33.6971	0.000695				NUDIX family hydrolase
HMPREF0106_04928	13.3875	0.0019				carbohydrate kinase( EC:2.7.1.17 )
HMPREF0106_04929	26.7464	2.07e-05				xylose isomerase( EC:5.3.1.5 )
HMPREF0106_04930	39.0239	0.000444				D-xylose-proton symporter (D-xylose transporter)
HMPREF0106_04977	12.4188	0.000151				transposase, IS4 family protein
HMPREF0106_04985	0.0449105	0.000352				hypothetical protein
HMPREF0106_04998	32.7164	0.00161				type I restriction-modification enzyme, S subunit
HMPREF0106_10014	0.0121885	0.00508				( tRNA )
HMPREF0106_10026	0.0459707	0.00767				( tRNA )
HMPREF0106_10031	0.062167	0.00343				( tRNA )
HMPREF0106_10032	0.062167	0.00343				( tRNA )
HMPREF0106_10054	0.0847578	0.00112				( tRNA )
HMPREF0106_10058	0.062167	0.00343				( tRNA )
