## Supplemental Table 5 for "Phenotypic and genomic diversification in complex carbohydrate degrading human gut bacteria"

### Sheet: B_ovatus_3-1-23_folds.txt
Table S5. Genes in Bacteroides ovatus strain 3-1-23 that are regulated >10-fold in response to growth on porcine gastric mucin O-glycans
All PUL genes are listed in column D/E, but only PULs from which 2 or more genes were detected as upregulated were counted as responsive toward growth on O-glycans, those not counted are in red text.
Gene name	Fold change	P value	PUL?	Shared/mucin	CAZyme, SusC/D?	Additional annotation
HMPREF9010_00015	37.0712	0.000253				histidine ammonia-lyase
HMPREF9010_00017	39.8758	0.000121				imidazolonepropionase
HMPREF9010_00018	27.9182	0.00118				glutamate formimidoyltransferase
HMPREF9010_00088	33.2508	0.00713				L-asparaginase, type II
HMPREF9010_00089	45.0304	0.00225				conserved hypothetical protein
HMPREF9010_00164	12.8628	0.000134				ribokinase
HMPREF9010_00165	12.0981	0.000739	Yes	Shared	SusC-like	putative outer membrane protein, probably
HMPREF9010_00166	11.8851	0.000675	Yes	Shared	SusD-like	putative outer membrane protein, probably
HMPREF9010_00173	22.5487	0.000282	Yes	Shared		hypothetical protein
HMPREF9010_00174	15.9736	0.000741	Yes	Shared		conserved hypothetical protein
HMPREF9010_00175	17.8105	0.000739	Yes	Shared	SusD-like	putative outer membrane protein
HMPREF9010_00176	20.5439	0.000676	Yes	Shared	SusC-like	putative TonB-linked outer membrane protein
HMPREF9010_00190	13.392	0.000296				DNA-binding protein HU
HMPREF9010_00207	11.3626	0.000568	Yes	Shared		putative pyridine nucleotide-disulfide
HMPREF9010_00208	12.8432	0.00142	Yes	Shared		conserved hypothetical protein
HMPREF9010_00209	12.4437	0.00246	Yes	Shared		hypothetical protein
HMPREF9010_00210	13.3457	0.00241	Yes	Shared	SusD-like	putative outer membrane protein, probably
HMPREF9010_00211	12.3484	0.000569	Yes	Shared	SusC-like	putative outer membrane protein, probably
HMPREF9010_00212	17.6983	0.00142	Yes	Shared		conserved hypothetical protein
HMPREF9010_00239	10.9706	0.00154	Yes	Shared		conserved hypothetical protein
HMPREF9010_00240	10.8285	3.99e-05	Yes	Shared	SusD-like	putative outer membrane protein, probably
HMPREF9010_00241	11.6521	0.000785	Yes	Shared	SusC-like	putative outer membrane protein, probably
HMPREF9010_00242	20.3508	0.000248	Yes	Shared		putative IPT/TIG domain protein
HMPREF9010_00307	0.0909588	0.000141				conserved hypothetical protein
HMPREF9010_00363	13.3092	0.0013			GH18	chitinase
HMPREF9010_00381	19.2632	0.00295				putative oxaloacetate decarboxylase
HMPREF9010_00385	95.0587	0.00148				hypothetical protein
HMPREF9010_00386	31.0319	0.000161				hypothetical protein
HMPREF9010_00387	28.5156	0.000167				hypothetical protein
HMPREF9010_00421	11.1975	0.00244				conserved hypothetical protein
HMPREF9010_00428	0.0967034	0.00332	Yes	Shared	GH3	xylosidase/arabinosidase
HMPREF9010_00429	0.0552256	0.00012				cysteine synthase A
HMPREF9010_00450	25.4003	0.00735	Yes	Mucin	GH130	hypothetical protein
HMPREF9010_00477	12.9165	0.00121	Yes	Shared		hypothetical protein
HMPREF9010_00494	0.0331417	0.000352				protein AraJ
HMPREF9010_00560	154.884	0.000332				hypothetical protein
HMPREF9010_00625	31.6505	2.1e-05				conserved hypothetical protein
HMPREF9010_00665	0.00920632	0.000585				hypothetical protein
HMPREF9010_00778	0.0159261	0.0014				hypothetical protein
HMPREF9010_00805	13.5389	0.00465				RNA polymerase sigma-70 factor, ECF subfamily
HMPREF9010_00823	47.7133	0.000397				hypothetical protein
HMPREF9010_00917	264.602	0.000579				putative F5/8 type C domain protein
HMPREF9010_00918	204.813	0.000132				conserved hypothetical protein
HMPREF9010_00919	212.199	0.000347	Yes	Shared	GH18	endo-beta-N-acetylglucosaminidase F2
HMPREF9010_00920	135.404	0.000304	Yes	Shared	SusD-like	conserved hypothetical protein
HMPREF9010_00921	251.758	0.000216	Yes	Shared	SusC-like	putative outer membrane protein
HMPREF9010_00924	317.196	0.000141	Yes	Shared		putative outer membrane protein, probably
HMPREF9010_00925	420.683	0.000141	Yes	Shared	SusC-like	putative outer membrane protein
HMPREF9010_00926	215.991	0.000216	Yes	Shared	SusD-like	conserved hypothetical protein
HMPREF9010_00928	315.129	0.000132	Yes	Shared		conserved hypothetical protein
HMPREF9010_00929	304.932	0.000307	Yes	Shared		putative F5/8 type C domain protein
HMPREF9010_00930	50.9996	0.000569	Yes	Shared	GH163	putative F5/8 type C domain protein
HMPREF9010_00931	21.4747	0.000347	Yes	Shared		AmpG protein
HMPREF9010_00932	27.7916	0.000167	Yes	Shared	GH130	conserved hypothetical protein
HMPREF9010_00933	30.9461	0.000216	Yes	Shared	GH92	alpha-1,2-mannosidase family protein
HMPREF9010_00934	24.5555	0.000652	Yes	Shared		AP endonuclease, family 2
HMPREF9010_00936	10.2714	0.000468	Yes	Shared	SusC-like	putative outer membrane protein, probably
HMPREF9010_00956	30.8082	0.00679				DNA ligase D, 3'-phosphoesterase domain protein
HMPREF9010_00989	0.0557187	0.000371				magnesium-importing ATPase
HMPREF9010_01013	0.0933213	0.00168				putative membrane protein
HMPREF9010_01014	0.0737302	0.000981				putative membrane protein
HMPREF9010_01015	0.0656229	0.000253				oxidoreductase, short chain
HMPREF9010_01016	0.0809111	0.000274				putative haloacid dehalogenase-type hydrolase
HMPREF9010_01034	33.132	0.0079				hypothetical protein
HMPREF9010_01043	18.7373	0.00035				putative periplasmic protein
HMPREF9010_01044	20.9167	0.000362				putative lipoprotein
HMPREF9010_01065	15.7227	0.00345				universal stress protein
HMPREF9010_01080	72.9981	0.00111				multidrug efflux RND transporter MexF
HMPREF9010_01081	65.1188	0.00507				putative cation efflux pump
HMPREF9010_01082	36.367	0.00321				outer membrane efflux protein OprM
HMPREF9010_01106	14.4526	0.00631				conserved hypothetical protein
HMPREF9010_01127	0.0962741	0.00526				hypothetical protein
HMPREF9010_01153	158.068	0.000585				hypothetical protein
HMPREF9010_01267	31.6807	0.0019				hypothetical protein
HMPREF9010_01309	16.4684	0.00375				hypothetical protein
HMPREF9010_01310	20.1844	0.00405				conserved hypothetical protein
HMPREF9010_01336	23.2105	0.00324				inner membrane protein YhiM
HMPREF9010_01343	13.4095	0.00331				hypothetical protein
HMPREF9010_01345	20.0383	0.00989				putative adenylate cyclase
HMPREF9010_01346	16.7403	0.00929				putative leucine Rich Repeat protein
HMPREF9010_01368	35.6215	0.00227				succinyl-CoA synthase, beta subunit
HMPREF9010_01369	41.2257	0.00176				succinyl-CoA ligase [ADP-forming] subunit alpha
HMPREF9010_01370	12.1571	0.00693				putative integral membrane protein
HMPREF9010_01373	29.1327	0.00147				response regulator receiver domain protein
HMPREF9010_01374	41.4371	0.00133				putative two-component system sensor histidine
HMPREF9010_01375	72.7034	0.000461				putative two-component system sensor histidine
HMPREF9010_01376	749.166	0.000373				hypothetical protein
HMPREF9010_01389	25.4044	0.00198				putative membrane protein
HMPREF9010_01397	15.2894	0.00738				OmpA family protein
HMPREF9010_01401	11.4484	0.00116	Yes	Shared	SusD-like	putative outer membrane protein probably
HMPREF9010_01445	39.5538	0.00425				YidE/YbjL duplication protein
HMPREF9010_01446	48.5153	0.00113				putative L-aspartate beta-decarboxylase
HMPREF9010_01447	24.4154	0.0036				putative TonB-dependent receptor
HMPREF9010_01505	22.52	0.00249				hypothetical protein
HMPREF9010_01524	18.1565	0.00125			GH97	alpha-glucosidase
HMPREF9010_01565	62.2315	0.00386				conserved hypothetical protein
HMPREF9010_01752	23.3584	0.00111				flavodoxin
HMPREF9010_01753	18.2771	0.00137				2-oxoisovalerate dehydrogenase, E1 component,
HMPREF9010_01754	17.4584	0.0036				2-oxoisovalerate dehydrogenase, E2 component,
HMPREF9010_01755	10.0534	0.0039				putative lipoyltransferase/lipoate-protein
HMPREF9010_01756	11.1261	0.00109				dihydrolipoyl dehydrogenase
HMPREF9010_01863	50.0844	0.00286				conserved hypothetical protein
HMPREF9010_01865	0.0112113	0.000141				tRNA
HMPREF9010_01872	17.696	0.00383				conserved hypothetical protein
HMPREF9010_01893	10.3827	0.0016	Yes	Shared		putative IPT/TIG domain protein
HMPREF9010_01896	10.1137	0.000845	Yes	Shared	SusC-like	putative outer membrane protein, probably
HMPREF9010_01910	10.2287	0.00128				putative [Fe] hydrogenase, large subunit HymC
HMPREF9010_01911	12.1845	0.00111				Fe-hydrogenase, gamma subunit
HMPREF9010_01982	0.081144	0.00798				Dps family protein
HMPREF9010_02002	0.088643	0.000738				transcriptional regulator
HMPREF9010_02004	0.0459668	0.000201	Yes	Shared		methyltransferase
HMPREF9010_02005	0.000900586	0.000429	Yes	Shared		transcriptional regulator
HMPREF9010_02006	0.0017081	2.34e-05	Yes	Shared	SusD-like	conserved hypothetical protein
HMPREF9010_02007	0.00193881	3.99e-05	Yes	Shared	SusC-like	putative outer membrane protein, probably
HMPREF9010_02008	0.080097	0.000506	Yes	Shared		O-acetylhomoserine sulfhydrylase
HMPREF9010_02017	0.0755646	0.000338				lincosamide resistance protein
HMPREF9010_02022	17.93	0.00236				conserved hypothetical protein
HMPREF9010_02023	16.1327	0.00322				putative periplasmic protein
HMPREF9010_02101	63.6535	0.00226				conserved hypothetical protein
HMPREF9010_02102	34.323	0.00898				cytochrome c biogenesis protein CcsA
HMPREF9010_02103	36.3285	0.00628				conserved hypothetical protein
HMPREF9010_02104	39.9744	0.00652				nitrite reductase (cytochrome; ammonia-forming)
HMPREF9010_02105	29.8232	0.0068				cytochrome c nitrate reductase, small subunit
HMPREF9010_02106	0.0718382	0.000253				hypothetical protein
HMPREF9010_02107	0.0694845	0.00025				putative TonB-dependent receptor
HMPREF9010_02125	20.8833	0.00127				conserved hypothetical protein
HMPREF9010_02126	12.8379	0.00868				transglycosylase associated
HMPREF9010_02129	13.2618	0.00218	Yes	Shared	SusD-like	putative outer membrane protein, probably
HMPREF9010_02130	12.9964	0.00676	Yes	Shared	SusC-like	putative RagA protein
HMPREF9010_02133	0.0553085	0.000875				8-amino-7-oxononanoate synthase
HMPREF9010_02135	0.0874579	0.0015				biotin biosynthesis protein BioC
HMPREF9010_02138	68.9858	0.00153				biotin carboxyl carrier protein
HMPREF9010_02139	48.9742	0.00242				acetyl-CoA carboxylase, biotin carboxylase
HMPREF9010_02140	43.7634	0.00394				propionyl-CoA carboxylase, beta subunit
HMPREF9010_02161	43.2902	0.00122				putative outer membrane protein, probably
HMPREF9010_02235	92.4549	0.000373				putative outer membrane protein OprM
HMPREF9010_02237	29.4692	0.000577				ABC transporter permease
HMPREF9010_02238	18.7799	0.000845				putative ABC transporter, permease protein
HMPREF9010_02239	27.0717	0.00154				ABC transporter permease
HMPREF9010_02240	31.7586	0.00128				putative ABC transporter, permease protein
HMPREF9010_02241	40.0191	0.00138				conserved hypothetical protein
HMPREF9010_02242	48.7666	0.00346				ABC transporter, ATP-binding protein
HMPREF9010_02243	25.9092	0.00659				efflux transporter, MFP component, RND family
HMPREF9010_02260	11.7699	0.000585	Yes	Shared		alanine dehydrogenase
HMPREF9010_02269	0.0642745	0.000373				HD domain protein
HMPREF9010_02270	0.0741871	0.000392				preQ(1) synthase
HMPREF9010_02271	0.0575174	0.000132				ExsB protein
HMPREF9010_02272	0.0602467	0.000382				putative membrane protein
HMPREF9010_02275	57.2179	0.00219				conserved hypothetical protein
HMPREF9010_02310	12.2541	0.00037	Yes	Shared	GH2	beta-galactosidase
HMPREF9010_02311	11.1538	0.000585	Yes	Shared	GH20	beta-hexosaminidase
HMPREF9010_02312	12.8102	0.000382	Yes	Shared		putative N-acetylglucosamine-6-sulfatase
HMPREF9010_02313	95.005	0.000373	Yes	Shared		conserved hypothetical protein
HMPREF9010_02314	91.8447	0.00043	Yes	Shared	SusD-like	putative outer membrane protein, probably
HMPREF9010_02315	86.837	0.000296	Yes	Shared	SusC-like	putative outer membrane protein, probably
HMPREF9010_02316	79.6798	0.00041	Yes	Shared	GH18	chitinase
HMPREF9010_02425	48.7269	0.00445				major outer membrane protein OmpA
HMPREF9010_02426	222.797	0.000506				hypothetical protein
HMPREF9010_02439	11.7909	0.000382				hypothetical protein
HMPREF9010_02440	18.5973	0.00152	Yes	Shared	GH88	unsaturated glucuronyl hydrolase
HMPREF9010_02530	0.0947019	0.000307				putative thioesterase family protein
HMPREF9010_02544	57.7632	0.000482	Yes	Shared	SusC-like	putative outer membrane protein
HMPREF9010_02545	49.5065	0.000397	Yes	Shared	SusD-like	RagB/SusD hypothetical protein
HMPREF9010_02568	11.0169	0.00125	Yes	Shared	GH18	endo-beta-N-acetylglucosaminidase F1
HMPREF9010_02754	24.5891	0.000924	Yes	Shared		L-rhamnose 1-epimerase
HMPREF9010_02931	35.2463	0.000248	Yes	Shared	SusC-like	putative outer membrane protein
HMPREF9010_02932	37.8589	0.000239	Yes	Shared	SusD-like	putative outer membrane protein
HMPREF9010_02933	32.4271	0.000468	Yes	Shared		conserved hypothetical protein
HMPREF9010_02934	38.9765	0.000382	Yes	Shared		conserved hypothetical protein
HMPREF9010_02935	17.3629	0.000363	Yes	Shared	CBM32,GH35	beta-galactosidase (Lactase)
HMPREF9010_03096	10.2272	0.00363	Yes	Shared		putative peroxiredoxin
HMPREF9010_03158	10.3197	0.00152				preprotein translocase, SecA subunit
HMPREF9010_03351	13.5287	0.00261				putative membrane protein
HMPREF9010_03429	0.0455395	0.00358				putative transporter
HMPREF9010_03433	0.00149041	5.68e-05				O-acetylhomoserine aminocarboxypropyltransferase
HMPREF9010_03439	0.0355626	0.000253				transcriptional regulator, MarR family
HMPREF9010_03441	0.0736538	0.000678				aminotransferase, class I and II family protein
HMPREF9010_03454	12.5609	0.00637				putative choloylglycine hydrolase
HMPREF9010_03568	0.0239797	8.5e-05				hypothetical protein
HMPREF9010_03572	41.7721	0.00056				hypothetical protein
HMPREF9010_03573	23.4862	0.000274				conserved hypothetical protein
HMPREF9010_03574	34.5927	0.000248				outer membrane protein
HMPREF9010_03575	30.2912	0.000409				putative anti-sigma factor
HMPREF9010_03576	27.0788	0.000382				conserved hypothetical protein
HMPREF9010_03579	29.5865	0.000296				putative translation elongation factor G
HMPREF9010_03686	0.0912545	0.000564				dihydroxy-acid dehydratase
HMPREF9010_03687	0.0726807	0.000201				acetolactate synthase, large subunit,
HMPREF9010_03688	0.0568857	2.1e-05				acetolactate synthase, small subunit
HMPREF9010_03689	0.057263	0.000248				acyl-ACP thioesterase
HMPREF9010_03690	0.0804455	0.000307				ketol-acid reductoisomerase
HMPREF9010_03758	10.2538	0.00323				catalase
HMPREF9010_03759	0.0690206	0.00319				glutamate dehydrogenase
HMPREF9010_03760	0.0355198	0.00145				hypothetical protein
HMPREF9010_03838	12.7473	0.00417				cupin region
HMPREF9010_03839	14.7784	0.00653				hypothetical protein
HMPREF9010_03899	13.7758	0.000661	Yes	Mucin	GH3	beta-glucosidase
HMPREF9010_03900	41.6974	0.000585	Yes	Mucin	GH42	beta-galactosidase I
HMPREF9010_03901	55.6352	0.000678	Yes	Mucin	GH43_34	arabinan endo-1,5-alpha-L-arabinosidase A
HMPREF9010_03909	13.429	0.000568	Yes	Mucin		glycerophosphodiester phosphodiesterase
HMPREF9010_03913	37.9412	0.000928	Yes	Shared	SusD-like	putative outer membrane protein, probably
HMPREF9010_03914	36.5191	0.00263	Yes	Shared	SusC-like	putative outer membrane protein, probably
HMPREF9010_04026	0.0983594	0.00826				LrgB family protein
HMPREF9010_04100	48.6297	0.000585	Yes	Shared	SusC-like	putative outer membrane protein
HMPREF9010_04101	42.1199	0.000482	Yes	Shared	SusD-like	conserved hypothetical protein
HMPREF9010_04102	39.3074	0.00034	Yes	Shared	GH18	putative secreted endoglycosidase
HMPREF9010_04103	36.7917	0.000227	Yes	Shared		conserved hypothetical protein
HMPREF9010_04136	43.9789	0.000161				rhamnulokinase
HMPREF9010_04137	50.1924	0.000141				L-rhamnose isomerase
HMPREF9010_04138	56.7223	0.000457				L-rhamnose/H+ symporter
HMPREF9010_04164	13.8689	0.00417	Yes	Shared		hypothetical protein
HMPREF9010_04165	10.014	0.00322	Yes	Shared	GH76	putative alpha-1,6-mannanase
HMPREF9010_04167	10.1426	0.000382	Yes	Shared	SusD-like	putative outer membrane protein
HMPREF9010_04172	10.0583	0.00183	Yes	Shared	GH29	conserved hypothetical protein
HMPREF9010_04174	56.6062	0.000382	Yes	Shared	SusD-like	putative outer membrane protein probably
HMPREF9010_04175	79.0009	0.000348	Yes	Shared	SusC-like	putative outer membrane protein
HMPREF9010_04198	71.8625	0.00138				ferritin and Dps
HMPREF9010_04289	39.9654	0.000201	Yes	Shared	SusC-like	putative outer membrane protein, probably
HMPREF9010_04290	14.5005	0.000363	Yes	Shared	SusD-like	putative outer membrane protein, probably
HMPREF9010_04291	33.2851	0.000419	Yes	Shared	SusC-like	putative outer membrane protein, probably
HMPREF9010_04292	19.6532	0.000248	Yes	Shared	SusD-like	putative outer membrane protein, probably
HMPREF9010_04311	0.0504938	0.000368				HAD-superfamily hydrolase, subfamily IIB
HMPREF9010_04313	12.1193	0.000459				conserved hypothetical protein
HMPREF9010_04314	22.3003	0.000167			PL29	conserved hypothetical protein
HMPREF9010_04345	26.1633	0.000924				putative MAC/Perforin domain protein
HMPREF9010_04346	46.6422	0.00187			GT4	putative glycosyltransferase
HMPREF9010_04386	16.8643	0.000413				V-type H(+)-translocating pyrophosphatase
HMPREF9010_04462	13.3944	0.00451				periplasmic linker protein, putative multidrug
HMPREF9010_04463	17.6966	0.00125				transporter, AcrB/D/F family
HMPREF9010_04464	20.6345	0.000449				outer membrane efflux protein
HMPREF9010_04560	23.7259	0.00807				pyruvate dehydrogenase (cytochrome)
HMPREF9010_04591	0.0922866	0.00012				3-isopropylmalate dehydrogenase
HMPREF9010_04592	0.0867952	0.00025				2-isopropylmalate synthase
HMPREF9010_04593	0.0839368	0.00017				3-isopropylmalate dehydratase, small subunit
HMPREF9010_04594	0.0851953	0.000382				3-isopropylmalate dehydratase, large subunit
HMPREF9010_04599	25.7641	0.000449				hypothetical protein
HMPREF9010_04604	49.8895	0.00153				amino acid antiporter
HMPREF9010_04605	32.565	0.00345				putative potassium channel subunit
HMPREF9010_04606	55.4525	0.000604				glutaminase
HMPREF9010_04607	83.2395	0.00153				glutamate decarboxylase
HMPREF9010_04609	31.9154	0.00723				putative sugar transporter
HMPREF9010_04671	52.5342	0.00243				conserved hypothetical protein
HMPREF9010_04672	55.4319	0.00291				conserved hypothetical protein
HMPREF9010_04681	18.5996	0.000825				putative cell surface antigen
HMPREF9010_04682	22.5135	0.000636				conserved hypothetical protein
HMPREF9010_04737	10.6544	0.000348	Yes	Shared	SusC-like	putative outer membrane protein, probably
HMPREF9010_04738	12.3733	0.000409	Yes	Shared	SusD-like	putative outer membrane protein
HMPREF9010_04740	10.461	0.000392	Yes	Shared		hypothetical protein
HMPREF9010_04759	18.7777	0.00794				putative thioredoxin
HMPREF9010_04803	17.2877	0.00108				conserved hypothetical protein
HMPREF9010_04804	19.4167	0.000658				conserved domain protein
HMPREF9010_04833	12.8582	0.000535				putative Tat (twin-arginine translocation)
HMPREF9010_04837	12.5907	0.000678	Yes	Shared	SusC-like	putative outer membrane protein, probably
HMPREF9010_04838	13.5681	0.000818	Yes	Shared	SusD-like	putative outer membrane protein, probably
HMPREF9010_04839	12.182	0.000467	Yes	Shared		conserved hypothetical protein
HMPREF9010_04840	16.39	0.0017	Yes	Shared		conserved hypothetical protein
HMPREF9010_04841	12.5015	0.000449	Yes	Shared		conserved hypothetical protein
HMPREF9010_04854	19.9864	0.000568	Yes	Shared		conserved hypothetical protein
HMPREF9010_04855	19.655	0.00157	Yes	Shared		S-layer related protein , sialic acid-specific
HMPREF9010_04856	20.0545	0.000419	Yes	Mucin		conserved hypothetical protein
HMPREF9010_04857	16.0681	0.00202	Yes	Mucin		hypothetical protein
HMPREF9010_04858	20.3481	0.0004	Yes	Mucin	SusD-like	putative outer membrane protein, probably
HMPREF9010_04859	26.7774	0.000429	Yes	Mucin	SusC-like	putative outer membrane protein, probably
HMPREF9010_04860	19.5036	0.000711				N-acylglucosamine 2-epimerase
HMPREF9010_04861	16.558	0.000841				arabinose-proton symporter
HMPREF9010_04867	18.8154	0.00381	Yes	Shared	SusC-like	putative outer membrane protein, probably
HMPREF9010_04868	30.5038	0.00236	Yes	Shared	SusD-like	putative outer membrane protein, probably
HMPREF9010_04888	24.1754	0.000932				hypothetical protein
HMPREF9010_04908	28.656	0.000363			GH20	beta-hexosaminidase
HMPREF9010_04946	13.4387	0.00165				FucR
HMPREF9010_04947	26.93	0.00125				arabinose isomerase
HMPREF9010_04954	23.8859	0.00637	Yes	Shared	SusC-like	putative outer membrane protein
HMPREF9010_04956	31.9606	0.00134	Yes	Shared		conserved hypothetical protein
HMPREF9010_04957	44.5694	0.00487	Yes	Shared		conserved hypothetical protein
HMPREF9010_04958	59.0975	0.000574	Yes	Shared		putative endo-beta-N-acetylglucosaminidase
HMPREF9010_04960	15.4593	0.000397				hypothetical protein
