## Supplemental Table 6 for "Phenotypic and genomic diversification in complex carbohydrate degrading human gut bacteria"

### Sheet: B_ovatus_D2_MOG_vs_Glc_FINAL.tx
Table S6. Genes in Bacteroides ovatus strain D2 that are regulated >10-fold in response to growth on porcine gastric mucin O-glycans
All PUL genes are listed in column D/E, but only PULs from which 2 or more genes were detected as upregulated were counted as responsive toward growth on O-glycans, those not counted are in red text.
(note that the locus tag numbers in this strain were assigned with gaps of 5 in the numbering)
Name	Fold change	P value	PUL?	Shared/mucin	CAZyme, SusC/D?	Additional annotation
ansB	11.2055	0.00154
BacD2_010100000135	24.0097	0.000446				hypothetical protein
BacD2_010100000140	22.9195	0.000426				putative periplasmic protein
BacD2_010100000190	14.3572	0.0029				hypothetical protein
BacD2_010100000195	12.4829	0.000278				putative transmembrane protein
BacD2_010100000200	18.0824	0.000836				hypothetical protein
BacD2_010100000315	10.0429	0.00844				hypothetical protein
BacD2_010100000320	15.4388	0.00216				ECF-type sigma factor
BacD2_010100000358	38.9479	0.000296				putative sialic acid-specific acetylesterase II
BacD2_010100000363	15.3538	0.00189			GH106	putative DNA-binding protein
BacD2_010100000443	0.0738934	0.000303				Mg2+ transport ATPase protein B
BacD2_010100000468	33.8361	0.00242			GH2	beta-galactosidase
BacD2_010100000488	15.9882	0.000163			GH137-GH2-CBM57	beta-galactosidase
BacD2_010100000548	19.9915	0.00174			GH78	putative alpha-rhamnosidase
BacD2_010100000553	22.7048	0.00534			GH141	hypothetical protein
BacD2_010100000558	12.8056	0.00322			GH127	hypothetical protein
BacD2_010100000753	23.2578	0.00102				hypothetical protein
BacD2_010100000778	20.9373	0.00173			GH105	hypothetical protein
BacD2_010100000783	13.7604	0.000701			GH140	hypothetical protein
BacD2_010100000788	16.9781	0.000943			GH78-GH33	putative alpha-rhamnosidase
BacD2_010100000843	14.4829	0.000124	Yes	Shared	SusD-like	hypothetical protein
BacD2_010100000848	15.2519	0.000336	Yes	Shared	SusC-like	hypothetical protein
BacD2_010100000853	22.8756	0.00145	Yes	Shared		hypothetical protein
BacD2_010100000863	41.2364	3.54e-06	Yes	Shared	GH92	hypothetical protein
BacD2_010100000868	31.0884	6.96e-05	Yes	Shared	GH130	hypothetical protein
BacD2_010100000873	11.528	0.000405	Yes	Shared		putative signal transducer
BacD2_010100000878	63.4656	0.000424			GH163	hypothetical protein
BacD2_010100000883	142.92	8.5e-05	Yes	Shared		hypothetical protein
BacD2_010100000888	97.3523	9.87e-06	Yes	Shared	GH18	endo-beta-N-acetylglucosaminidase
BacD2_010100000893	122.198	0.000387	Yes	Shared	SusD-like	hypothetical protein
BacD2_010100000898	111.75	9.22e-05	Yes	Shared	SusC-like	hypothetical protein
BacD2_010100000903	85.4523	0.000291	Yes	Shared		hypothetical protein
BacD2_010100000908	116.847	0.000355	Yes	Shared	GH18	hypothetical protein
BacD2_010100000913	81.4034	0.000162	Yes	Shared	SusD-like	hypothetical protein
BacD2_010100000918	95.6575	0.000157	Yes	Shared	SusC-like	hypothetical protein
BacD2_010100000933	154.358	1.82e-05				hypothetical protein
BacD2_010100000938	170.634	3.68e-05	Yes	Shared	SusC-like	hypothetical protein
BacD2_010100000943	126.271	4.93e-05	Yes	Shared	SusD-like	hypothetical protein
BacD2_010100000948	209.323	0.000249	Yes	Shared	GH18	putative secreted endoglycosidase
BacD2_010100000953	188.926	3.41e-05			GH18	putative secreted endoglycosidase
BacD2_010100000958	253.814	2.85e-05				putative patatin-like protein
BacD2_010100000963	224.602	5.91e-06				hypothetical protein
BacD2_010100002335	17.4245	0.00482				hypothetical protein
BacD2_010100002702	27.0965	8.77e-05	Yes	Shared	SusD-like	hypothetical protein
BacD2_010100002707	10.4725	0.000967	Yes	Shared	SusC-like	hypothetical protein
BacD2_010100002712	10.1016	7.74e-06	Yes	Shared	GH20	beta-hexosaminidase precursor
BacD2_010100002717	33.3119	9.46e-05	Yes	Shared	GH20	beta-hexosaminidase precursor
BacD2_010100002987	13.4376	0.000584				hypothetical protein
BacD2_010100003207	10.8362	0.00172				hypothetical protein
BacD2_010100003232	20.0864	0.00996				hypothetical protein
BacD2_010100003237	16.1967	0.00462				hypothetical protein
BacD2_010100003272	10.4639	0.000277	Yes	Shared	SusC-like	hypothetical protein
BacD2_010100003282	11.5043	0.000209	Yes	Shared		hypothetical protein
BacD2_010100003287	10.5284	0.00222	Yes	Shared	GH43_4	putative arabinan endo-1,5-alpha-L-arabinosidase
BacD2_010100003367	17.4204	0.00109	Yes	Shared	GH88	glycoside hydrolase family protein
BacD2_010100003377	11.7668	0.000392	Yes	Shared	SusD-like	hypothetical protein
BacD2_010100003474	13.3593	0.00143	Yes	Shared	SusD-like	RagB/SusD domain protein
BacD2_010100003479	10.6042	0.000934	Yes	Shared		hypothetical protein
BacD2_010100003524	23.6243	0.000354				flavodoxin FldA
BacD2_010100003529	30.4105	7.06e-05				2-oxoisovalerate dehydrogenase beta subunit
BacD2_010100003534	23.1709	0.00071				lipoamide acyltransferase component of
BacD2_010100003539	28.6916	0.000628				lipoate-protein ligase A
BacD2_010100003544	23.423	0.000231				dihydrolipoamide dehydrogenase
BacD2_010100004034	0.0219216	0.000408				hypothetical protein
BacD2_010100004039	0.0270487	8.8e-05				hypothetical protein
BacD2_010100004044	0.0511021	8.76e-05				protease
BacD2_010100004049	0.0357779	0.000506				hypothetical protein
BacD2_010100004054	0.0164318	0.000574	Yes	Shared		leucine-rich repeat-containing protein
BacD2_010100004059	0.00874532	0.000119	Yes	Shared		hypothetical protein
BacD2_010100004064	0.0106314	0.00214	Yes	Shared		hypothetical protein
BacD2_010100004069	0.0101256	0.00248	Yes	Shared	SusD-like	hypothetical protein
BacD2_010100004074	0.0179629	0.000155	Yes	Shared	SusC-like	hypothetical protein
BacD2_010100004299	11.8393	0.00152				hypothetical protein
BacD2_010100004429	20.6027	3.46e-05				oxidoreductase, aldo/keto reductase
BacD2_010100004454	12.4318	0.000279	Yes	Shared	GH28	glycoside hydrolase family protein
BacD2_010100004464	33.2427	0.000471	Yes	Shared		hypothetical protein
BacD2_010100004469	11.8278	0.00015	Yes	Shared		Ig-like, group 2
BacD2_010100004479	11.455	0.000713	Yes	Shared	SusC-like	hypothetical protein
BacD2_010100004544	64.2674	2.73e-05				NADH:ubiquinone oxidoreductase subunit
BacD2_010100004549	51.619	9.44e-05				NADH-ubiquinone oxidoreductase subunit
BacD2_010100004906	0.0886039	0.0022				non-specific DNA-binding protein Dps
BacD2_010100004973	19.2029	0.00412	Yes	Shared		hypothetical protein
BacD2_010100004978	14.2758	8.46e-05	Yes	Shared		hypothetical protein
BacD2_010100004983	16.1612	7.28e-05	Yes	Shared	GH18	glycosyl hydrolase
BacD2_010100004988	17.3549	0.00132	Yes	Shared	SusD-like	hypothetical protein
BacD2_010100005103	16.8553	0.000263				hypothetical protein
BacD2_010100005108	11.8687	0.000306				putative periplasmic protein
BacD2_010100005345	0.0967828	0.000912				hypothetical protein
BacD2_010100006665	27.7968	1.58e-05	Yes	Shared	GH89	alpha-N-acetylglucosaminidase precursor
BacD2_010100006670	166.972	2.78e-05	Yes	Shared	GH35-CBM32	Beta-galactosidase
BacD2_010100006675	361.291	2.85e-05	Yes	Shared		hypothetical protein
BacD2_010100006680	433.827	1.06e-05	Yes	Shared		hypothetical protein
BacD2_010100006685	260.032	1.03e-05	Yes	Shared		putative outer membrane protein
BacD2_010100006690	176.89	5e-05	Yes	Shared	SusD-like	putative outer membrane protein
BacD2_010100006695	15.5108	0.000137	Yes	Shared	SusC-like	putative anti-sigma factor
BacD2_010100007543	10.0921	0.000388	Yes	Shared		hypothetical protein
BacD2_010100007568	16.136	5.37e-05	Yes	Shared		hypothetical protein
BacD2_010100007918	11.0166	0.0014				hypothetical protein
BacD2_010100008013	14.8834	0.000118	Yes	Mucin	SusD-like	hypothetical protein
BacD2_010100008270	11.9801	6.53e-05	Yes	Shared		RNA polymerase ECF-type sigma factor
BacD2_010100008275	10.4438	0.000599	Yes	Shared		putative anti-sigma factor
BacD2_010100008280	10.55	1.86e-05	Yes	Shared	GH92	putative alpha-1,2-mannosidase
BacD2_010100008285	10.7337	0.000149	Yes	Shared	GH92	putative alpha-1,2-mannosidase
BacD2_010100008290	15.7381	2.78e-05	Yes	Shared	SusC-like	hypothetical protein
BacD2_010100008295	16.6178	0.000836	Yes	Shared	SusD-like	hypothetical protein
BacD2_010100008300	18.5559	0.0005	Yes	Shared		hypothetical protein
BacD2_010100008305	16.7406	0.0053	Yes	Shared		putative patatin-like protein
BacD2_010100008310	17.4173	0.000309	Yes	Shared	GH18	endo-beta-N-acetylglucosaminidase F1 precursor
BacD2_010100008605	41.7483	0.000575	Yes	Shared	SusD-like	RagB/SusD domain protein
BacD2_010100008610	13.8288	0.00064	Yes	Shared	SusC-like	TonB-dependent receptor plug
BacD2_010100008745	12.2675	0.00168	Yes	Shared		hypothetical protein
BacD2_010100008750	10.3662	0.00239	Yes	Shared		hypothetical protein
BacD2_010100008755	10.6814	0.000409	Yes	Shared	GH89	alpha-N-acetylglucosaminidase precursor
BacD2_010100008765	15.4613	0.000773	Yes	Shared	SusD-like	hypothetical protein
BacD2_010100008770	14.2181	0.000132	Yes	Shared	SusC-like	hypothetical protein
BacD2_010100009040	10.6126	0.00199				major outer membrane protein OmpA
BacD2_010100009151	0.0882579	0.00119				hypothetical protein
BacD2_010100009156	72.8921	0.000543				hypothetical protein
BacD2_010100009311	0.032514	9.49e-05				hypothetical protein
BacD2_010100009316	11.8499	0.000306	Yes	Shared		hypothetical protein
BacD2_010100009321	14.3082	9.08e-06	Yes	Shared	SusD-like	RagB/SusD domain protein
BacD2_010100009331	16.3431	0.00142	Yes	Shared	GH76	putative alpha-1,6-mannanase
BacD2_010100009336	14.7685	0.000167	Yes	Shared		hypothetical protein
BacD2_010100009341	10.2655	0.000242	Yes	Shared		hypothetical protein
BacD2_010100009471	12.4788	0.000831	Yes	Shared	GH50	hypothetical protein
BacD2_010100009481	15.4984	0.00218	Yes	Shared		hypothetical protein
BacD2_010100009486	11.6932	0.000609	Yes	Shared	SusD-like	RagB/SusD domain protein
BacD2_010100009491	16.043	0.000457	Yes	Shared	SusC-like	TonB-dependent receptor plug
BacD2_010100009643	10.2563	0.00191	Yes	Mucin		putative patatin-like protein
BacD2_010100009648	17.5017	0.00076	Yes	Mucin		hypothetical protein
BacD2_010100009658	23.1501	5.19e-05	Yes	Mucin	GH18	glycosyl hydrolase
BacD2_010100009663	11.8436	1.25e-05	Yes	Mucin	SusD-like	hypothetical protein
BacD2_010100009693	12.844	0.000259	Yes	Shared	GH18	hypothetical protein
BacD2_010100009698	11.7704	0.000416	Yes	Shared	SusD-like	hypothetical protein
BacD2_010100009703	10.0661	0.000232	Yes	Shared	SusC-like	hypothetical protein
BacD2_010100009923	11.2167	0.000553	Yes	Shared		adhesin
BacD2_010100009933	11.0674	0.00544	Yes	Shared		hypothetical protein
BacD2_010100009943	10.2906	0.000542	Yes	Shared	SusC-like	hypothetical protein
BacD2_010100010232	10.3721	0.000775	Yes	Shared		putative esterase
BacD2_010100010242	20.5708	0.000756	Yes	Shared	GH98-CBM35	endo-beta-galactosidase, putative, ebg98A
BacD2_010100010247	18.8727	0.00155	Yes	Shared	GH10	hypothetical protein
BacD2_010100010257	15.0258	0.0076	Yes	Shared	SusD-like	RagB/SusD domain protein
BacD2_010100010262	16.3556	0.000148	Yes	Shared	SusC-like	hypothetical protein
BacD2_010100010267	51.9533	7.82e-05	Yes	Shared	SusD-like	RagB/SusD domain protein
BacD2_010100010272	17.1571	0.000113	Yes	Shared	SusC-like	hypothetical protein
BacD2_010100010377	22.3752	8.98e-05	Yes	Shared	SusC-like	hypothetical protein
BacD2_010100010382	20.0522	0.000657	Yes	Shared	SusD-like	hypothetical protein
BacD2_010100010387	18.739	0.000255	Yes	Shared		hypothetical protein
BacD2_010100010392	40.4947	0.00035	Yes	Shared	GH26	hypothetical protein
BacD2_010100010397	31.0275	8.03e-05	Yes	Shared	GH3	glycoside hydrolase family 3 domain protein
BacD2_010100010402	14.305	0.00126	Yes	Shared		glucose/galactose transporter
BacD2_010100010407	12.0063	0.00279	Yes	Shared	CE9	N-acetylglucosamine-6-phosphate deacetylase
BacD2_010100010467	14.4877	0.000526	Yes	Shared		glycerophosphoryl diester phosphodiesterase
BacD2_010100010517	42.4604	0.000599	Yes	Shared	SusC-like	hypothetical protein
BacD2_010100010522	84.4938	0.00016	Yes	Shared	SusD-like	hypothetical protein
BacD2_010100010527	70.7799	1.04e-06	Yes	Shared	GH3	periplasmic beta-glucosidase precursor
BacD2_010100010532	24.1999	6.11e-05	Yes	Shared	GH144	hypothetical protein
BacD2_010100010847	11.0704	6.26e-05	Yes	Shared	SusC-like	hypothetical protein
BacD2_010100011024	10.0416	0.000131	Yes	Shared	SusD-like	RagB/SusD domain protein
BacD2_010100011671	34.3235	2.83e-05			PL29	hypothetical protein
BacD2_010100011676	44.0719	0.000111				hypothetical protein
BacD2_010100011761	18.5624	0.00529	Yes	Shared	GH43_3	putative exported endo-arabinase
BacD2_010100011766	14.9297	0.000899	Yes	Shared	SusD-like	hypothetical protein
BacD2_010100011771	10.4327	4.6e-05	Yes	Shared	SusC-like	hypothetical protein
BacD2_010100011941	10.1589	0.000354	Yes	Shared	SusC-like	hypothetical protein
BacD2_010100012011	21.0892	9.45e-05			CBM62	hypothetical protein
BacD2_010100012016	75.0684	0.000279				hypothetical protein
BacD2_010100012116	13.4803	2.95e-06	Yes	Shared	SusC-like	hypothetical protein
BacD2_010100012501	17.1843	0.000831	Yes	Shared	GH18	putative endo-beta-N-acetylglucosaminidase F1
BacD2_010100012506	17.2072	4.87e-05	Yes	Shared		hypothetical protein
BacD2_010100012511	12.1681	0.0048	Yes	Shared	SusD-like	hypothetical protein
BacD2_010100012641	31.8691	0.0012				DSBA oxidoreductase
BacD2_010100012646	90.5737	0.000515				hypothetical protein
BacD2_010100012651	103.195	0.000815				hypothetical protein
BacD2_010100012656	95.8784	1.89e-05				hypothetical protein
BacD2_010100013168	0.0475603	5.36e-05				MFS transport protein AraJ
BacD2_010100013188	98.1735	0.00116	Yes	Mucin	GH88	glycosyl hydrolase family 88
BacD2_010100013193	22.358	0.000128	Yes	Mucin	GH95	hypothetical protein
BacD2_010100013198	15.0927	0.000409	Yes	Mucin	GH3	glycoside hydrolase family 3 domain protein
BacD2_010100013203	11.7072	0.000551	Yes	Mucin	SusD-like	RagB/SusD domain protein
BacD2_010100013208	19.9264	4.81e-05	Yes	Mucin	SusC-like	hypothetical protein
BacD2_010100013228	11.9877	0.000855				hypothetical protein
BacD2_010100013388	10.5399	0.00131	Yes	Mucin	SusC-like	TonB-dependent receptor plug
BacD2_010100013408	12.1584	7.03e-05	Yes	Mucin		hypothetical protein
BacD2_010100013553	14.8114	0.000303				hypothetical protein
BacD2_010100013563	59.007	0.000105	Yes	Shared	SusC-like	hypothetical protein
BacD2_010100013568	44.3228	6.54e-06	Yes	Shared	SusD-like	hypothetical protein
BacD2_010100013573	18.5375	0.000575	Yes	Shared	GH43_28	beta-glycosidase
BacD2_010100013578	28.9457	0.00146	Yes	Shared	GH144	hypothetical protein
BacD2_010100013583	18.2546	0.000717	Yes	Shared	GH3	periplasmic beta-glucosidase precursor
BacD2_010100013823	0.0915891	0.00443				transcriptional regulator
BacD2_010100013868	12.3559	0.00188	Yes	Mucin		hypothetical protein
BacD2_010100013878	10.2618	0.002	Yes	Mucin	SusD-like	hypothetical protein
BacD2_010100014553	15.6216	0.000716	Yes	Shared	SusC-like	hypothetical protein
BacD2_010100014558	15.9632	0.00107	Yes	Shared	SusD-like	hypothetical protein
BacD2_010100014578	12.967	0.00168	Yes	Shared		hypothetical protein
BacD2_010100014670	13.7657	7.89e-05				DNA-binding protein HU-beta
BacD2_010100015085	11.462	0.00109	Yes	Mucin		hypothetical protein
BacD2_010100015105	0.0993567	0.000853				alkyl hydroperoxide reductase subunit F
BacD2_010100015125	22.519	5.94e-06	Yes	Shared	SusC-like	putative TonB-linked outer membrane protein
BacD2_010100015130	62.9537	0.000658	Yes	Shared	SusD-like	hypothetical protein
BacD2_010100015135	56.7551	0.000239	Yes	Shared		hypothetical protein
BacD2_010100015140	72.2629	5.51e-05	Yes	Shared		spore peptidoglycan hydrolase
BacD2_010100015155	29.1775	0.000163	Yes	Shared		putative integral membrane protein
BacD2_010100015165	34.5693	0.000646	Yes	Shared		putative esterase
BacD2_010100015170	22.4875	0.00104	Yes	Shared		putative large exoprotein involved in heme
BacD2_010100015175	16.0741	0.000242	Yes	Shared		putative large exoprotein involved in heme
BacD2_010100015180	12.3989	0.000393	Yes	Shared		hypothetical protein
BacD2_010100015185	13.5462	0.000523	Yes	Shared	SusD-like	hypothetical protein
BacD2_010100015190	19.7825	0.000289	Yes	Shared	SusC-like	hypothetical protein
BacD2_010100015300	14.4103	0.000147				hypothetical protein
BacD2_010100015305	13.4809	0.000163				hypothetical protein
BacD2_010100015320	13.6967	0.00031	Yes	Shared	SusC-like	TonB-dependent receptor plug
BacD2_010100015325	25.952	0.00904	Yes	Shared	SusD-like	RagB/SusD domain protein
BacD2_010100015330	12.3063	0.000128	Yes	Shared	GH5_13	hypothetical protein
BacD2_010100015335	18.9203	0.000481	Yes	Shared		hypothetical protein
BacD2_010100015340	15.5416	0.000934	Yes	Shared		hypothetical protein
BacD2_010100016045	10.1849	0.00213	Yes	Shared		sialic acid-specific 9-O-acetylesterase
BacD2_010100016075	15.2793	0.000291	Yes	Shared		hypothetical protein
BacD2_010100016090	10.4158	0.00148	Yes	Shared	SusD-like	hypothetical protein
BacD2_010100016095	13.2561	0.000109	Yes	Shared	SusC-like	hypothetical protein
BacD2_010100016335	11.955	5.9e-06				outer membrane efflux protein
BacD2_010100016340	15.9516	0.000201				AcrB/AcrD/AcrF family transporter
BacD2_010100016570	17.592	0.00236	Yes	Shared	GH10-CBM4	endo-1,4-beta-xylanase
BacD2_010100016690	10.1452	0.00274	Yes	Shared	GH18	chitinase
BacD2_010100016695	19.6882	0.000225	Yes	Shared	SusC-like	hypothetical protein
BacD2_010100016700	13.8358	0.00126	Yes	Shared	SusD-like	hypothetical protein
BacD2_010100016705	11.8965	0.000148	Yes	Shared		hypothetical protein
BacD2_010100017035	25.3122	0.000387				hypothetical protein
BacD2_010100017110	15.3594	8.34e-05	Yes	Shared		putative alanine dehydrogenase
BacD2_010100017210	192.085	0.000579				ABC transporter permease
BacD2_010100017215	171.507	0.00147				putative ABC transport system ATP-binding
BacD2_010100017220	98.7019	5.96e-05				hypothetical protein
BacD2_010100017225	39.4621	8.5e-05				hypothetical protein
BacD2_010100017230	37.7585	0.000114				ABC transporter permease
BacD2_010100017235	15.3526	4.38e-05				hypothetical protein
BacD2_010100017240	12.0742	0.000822				ABC transporter permease
BacD2_010100017250	82.552	4.91e-05				putative outer membrane protein OprM precursor
BacD2_010100017630	62.3096	0.000526				hypothetical protein
BacD2_010100017720	13.3777	0.0025	Yes	Mucin		hypothetical protein
BacD2_010100017730	28.5049	0.000943	Yes	Mucin	SusC-like	TonB-dependent receptor plug
BacD2_010100017735	22.7189	0.00243	Yes	Mucin		hypothetical protein
BacD2_010100017750	54.5989	0.00131				hypothetical protein
BacD2_010100017755	19.9485	0.00497				hypothetical protein
BacD2_010100017760	48.4576	0.000507				propionyl-CoA carboxylase beta chain
BacD2_010100017765	76.5376	0.00018				biotin carboxylase
BacD2_010100017770	124.746	0.000278				biotin carboxyl carrier protein
BacD2_010100017838	15.4915	0.000956				hypothetical protein
BacD2_010100017843	22.6703	0.000336				hypothetical protein
BacD2_010100017918	0.0876647	0.000665				hypothetical protein
BacD2_010100017923	0.0581321	0.00102				hypothetical protein
BacD2_010100017928	58.7364	4.87e-06				quinol oxidase
BacD2_010100017938	85.623	0.000112				hypothetical protein
BacD2_010100017943	79.5589	0.000209				cytochrome c biogenesis protein ccsA
BacD2_010100017948	134.224	3.48e-05				hypothetical protein
BacD2_010100018482	10.823	0.00152				hypothetical protein
BacD2_010100018677	12.028	0.000794				hypothetical protein
BacD2_010100019017	15.747	8.76e-05				putative transmembrane protein
BacD2_010100019022	10.4823	0.00157			GH20	Beta-N-acetylhexosaminidase
BacD2_010100019027	13.8308	0.000309			GH20	Beta-N-acetylhexosaminidase
BacD2_010100019032	22.2235	0.000435	Yes	Shared		hypothetical protein
BacD2_010100019037	14.6628	0.00146	Yes	Shared	SusD-like	RagB/SusD domain protein
BacD2_010100019042	10.129	5.56e-05	Yes	Shared	SusC-like	TonB-dependent receptor plug
BacD2_010100019067	0.0992296	0.000114				glutamate dehydrogenase
BacD2_010100019207	19.9445	0.000148				hypothetical protein
BacD2_010100019212	24.6054	4.95e-06				hypothetical protein
BacD2_010100019342	0.0875744	0.000668	Yes	Shared	SusC-like	hypothetical protein
BacD2_010100019347	0.0962343	0.000407	Yes	Shared		hypothetical protein
BacD2_010100019459	11.8908	0.000534				citrate synthase
BacD2_010100019524	17.246	0.0032				hypothetical protein
BacD2_010100019529	13.7565	0.00317				hypothetical protein
BacD2_010100019814	290.667	0.000762				hypothetical protein
BacD2_010100020061	86.3403	9.46e-05				elongation factor G
BacD2_010100020076	33.3028	0.000417				hypothetical protein
BacD2_010100020081	60.0445	0.000217				putative anti-sigma factor
BacD2_010100020086	65.3133	9.8e-05			SusC-like	hypothetical protein
BacD2_010100020091	47.9178	0.000101				hypothetical protein
BacD2_010100020096	49.4984	4.89e-05				hypothetical protein
BacD2_010100020111	0.0188464	4.53e-06				hypothetical protein
BacD2_010100020396	17.6714	8.36e-05	Yes	Shared	GH2-CBM57	glycoside hydrolase family protein
BacD2_010100020401	14.4685	0.000457	Yes	Shared		hypothetical protein
BacD2_010100020406	35.1568	0.00604	Yes	Shared	SusD-like	RagB/SusD domain-containing protein
BacD2_010100020411	14.2905	0.000186	Yes	Shared	SusC-like	TonB-dependent receptor
BacD2_010100020526	20.7774	0.00018	Yes	Shared	SusC-like	hypothetical protein
BacD2_010100020531	23.5499	0.000536	Yes	Shared	SusD-like	putative outer membrane protein
BacD2_010100020536	20.6459	0.00725	Yes	Shared		hypothetical protein
BacD2_010100020746	17.9025	0.00421	Yes	Mucin	GH65	glycoside hydrolase family protein
BacD2_010100020756	12.9595	0.000377	Yes	Mucin		hypothetical protein
BacD2_010100020806	0.0438563	7.39e-05				outer membrane efflux protein precursor
BacD2_010100020811	0.00994522	3.19e-05				cation efflux system protein
BacD2_010100020816	0.0196785	0.000309				cation efflux system protein
BacD2_010100020956	0.0442637	0.000672				O-acetylhomoserine (thiol)-lyase
BacD2_010100021227	11.7569	0.00036				putative exopolyphosphatase
BacD2_010100021232	10.0735	0.00135				polyphosphate kinase
BacD2_010100021247	0.0784067	0.00604				ammonium transporter
BacD2_010100021277	16.3858	0.00265				putative thioredoxin
BacD2_010100021862	10.2324	0.00366				hypothetical protein
BacD2_010100021867	10.0744	0.00138				hypothetical protein
BacD2_010100021872	20.9744	0.0014				protein found in conjugate transposon TraE
BacD2_010100021877	68.8502	0.000787				hypothetical protein
BacD2_010100021882	21.6137	0.000317				hypothetical protein
BacD2_010100021887	23.0506	0.000472				hypothetical protein
BacD2_010100021892	28.8705	0.00246				hypothetical protein
BacD2_010100021897	37.9574	0.00241				hypothetical protein
BacD2_010100021902	112.376	0.000177				hypothetical protein
BacD2_010100021907	13.0475	0.00124				protein found in conjugate transposon TraK
BacD2_010100021912	14.4331	0.00369				hypothetical protein
BacD2_010100021917	20.493	0.000554				protein found in conjugate transposon TraM
BacD2_010100021922	28.1071	0.0054				hypothetical protein
BacD2_010100021927	10.6404	0.00161				hypothetical protein
BacD2_010100021932	19.0714	0.00164				putative mobilization protein
BacD2_010100021937	14.9171	0.00147				hypothetical protein
BacD2_010100021942	49.3256	0.00249				hypothetical protein
BacD2_010100021947	11.4757	0.000545				hypothetical protein
BacD2_010100021952	17.7162	0.000303				putative DNA mismatch repair protein mutS
BacD2_010100021957	23.3591	0.000318				hypothetical protein
BacD2_010100021962	24.3914	0.000127				putative DNA primase
BacD2_010100021967	24.5033	4.87e-05				hypothetical protein
BacD2_010100021972	32.1912	0.000408				hypothetical protein
BacD2_010100021977	28.5406	0.000217				putative DNA topoisomerase I
BacD2_010100021982	26.1867	0.000659				hypothetical protein
BacD2_010100021987	16.5405	0.000274				hypothetical protein
BacD2_010100022257	49.722	0.000547				hypothetical protein
BacD2_010100022377	11.1044	0.00137				hypothetical protein
BacD2_010100022382	10.5057	0.000673				ABC transporter, ATP-binding protein
BacD2_010100022577	21.2952	0.000506				aspartate aminotransferase
BacD2_010100022854	10.2447	0.000357	Yes	Shared	SusC-like	hypothetical protein
BacD2_010100022859	28.2342	0.000791	Yes	Shared	SusD-like	hypothetical protein
BacD2_010100022879	10.381	0.00143				OmpA/MotB domain protein
BacD2_010100023574	127.969	0.000469				hypothetical protein
BacD2_010100023609	81.1654	6.66e-05				succinyl-CoA synthetase alpha chain
BacD2_010100023614	64.5277	0.000116				succinyl-CoA synthetase beta chain
BacD2_010100023634	22.5752	0.000837				xylulose kinase (xylulokinase)
BacD2_010100023639	70.9649	0.000515				xylose isomerase
BacD2_010100023689	10.7995	0.00132				hypothetical protein
BacD2_010100024426	21.2141	0.000706				outer membrane efflux protein oprM precursor
BacD2_010100024431	80.3605	0.0009				putative cation efflux pump
BacD2_010100024436	88.1692	2.18e-05				putative cation efflux pump
BacD2_010100024526	19.4226	0.000735	Yes	Shared		hypothetical protein
BacD2_010100024531	15.4954	0.000202	Yes	Shared	GH43_18	hypothetical protein
BacD2_010100024536	16.8027	0.000186	Yes	Shared	SusD-like	RagB/SusD domain protein
BacD2_010100024541	13.6606	0.000257	Yes	Shared	SusC-like	TonB-dependent receptor
BacD2_010100024581	13.6735	0.00261	Yes	Mucin		HI0933 family protein
BacD2_010100024586	12.38	0.000586	Yes	Mucin		hypothetical protein
BacD2_010100024601	13.1339	0.00225	Yes	Mucin	SusD-like	hypothetical protein
BacD2_010100024606	11.5236	0.0011	Yes	Mucin	SusC-like	hypothetical protein
BacD2_010100024646	13.4704	0.000217	Yes	Shared		hypothetical protein
BacD2_010100024651	16.4663	0.000718	Yes	Shared		hypothetical protein
BacD2_010100024656	13.2343	2.32e-05	Yes	Shared	SusD-like	RagB/SusD domain protein
BacD2_010100024891	18.0369	2.04e-05				hypothetical protein
BacD2_010100024896	18.5214	5.97e-05				putative cell surface antigen
BacD2_010100024936	11.4859	0.00249				hypothetical protein
BacD2_010100024941	21.0806	0.00126				hypothetical protein
BacD2_010100025383	31.2022	0.000616				hypothetical protein
BacD2_010100025413	19.6334	0.00101				putative permease
BacD2_010100025418	12.91	0.0031				putative sugar transporter
BacD2_010100025423	215.908	8.41e-05				glutamate decarboxylase
BacD2_010100025428	160.221	3.19e-05				glutaminase
BacD2_010100025433	23.3177	0.0024				putative potassium channel subunit
BacD2_010100025438	52.4336	0.000456				glutamate/gamma-aminobutyrate anti-porter
BacD2_010100025582	18.7208	0.000309				hypothetical protein
BacD2_010100025592	36.0217	0.00373	Yes	Shared		putative endo-beta-N-acetylglucosaminidase F1
BacD2_010100025597	37.0185	0.000553	Yes	Shared		hypothetical protein
BacD2_010100025607	23.1486	0.0016	Yes	Shared	SusD-like	hypothetical protein
BacD2_010100025612	11.186	0.00268	Yes	Shared	SusC-like	hypothetical protein
BacD2_010100025627	25.7798	2.96e-05				L-fucose permease
BacD2_010100025632	15.2902	0.00142				hypothetical protein
BacD2_010100025637	18.4881	0.000715				L-fuculose kinase
BacD2_010100025642	14.2147	0.00132				L-fuculose-1-phosphate aldolase
BacD2_010100025652	40.4406	0.00016				FucR
BacD2_010100025714	13.4552	0.000656	Yes	Mucin	SusD-like	RagB/SusD domain protein
BacD2_010100025909	28.8766	6.42e-05			GH20	beta-hexosaminidase precursor
BacD2_010100026109	11.4803	0.000432	Yes	Mucin	SusD-like	hypothetical protein
BacD2_010100026114	15.0123	0.00038	Yes	Mucin	GH5_38-CBM35	Cellulase
BacD2_010100026119	23.2091	0.00399	Yes	Mucin	CBM35	sialic acid-specific 9-O-acetylesterase
BacD2_010100026124	14.2216	0.000368	Yes	Mucin	GH5_38	Cellulase
BacD2_010100026204	12.2523	0.000214	Yes	Mucin	SusD-like	hypothetical protein
BacD2_010100026214	10.3208	0.000414	Yes	Mucin		hypothetical protein
BacD2_010100026219	24.5726	0.0002				hypothetical protein
BacD2_010100026579	19.1708	2.66e-05				formiminotransferase-cyclodeaminase
BacD2_010100026584	29.4751	0.000309				imidazolonepropionase
BacD2_010100026589	51.6174	0.00175				methenyltetrahydrofolate cyclohydrolase
BacD2_010100026594	39.2361	0.000432				histidine ammonia-lyase
fucI	121.11	0.000187
hppA	14.1155	8.57e-06
nrfA	72.905	2.65e-05
xylE	122.941	0.000633
