## Supplemental Table 7 for "Phenotypic and genomic diversification in complex carbohydrate degrading human gut bacteria"

### Sheet: H59 March 2021_modify
Table S7. Genes in Bacteroides ovatus strain H59 that are regulated >10-fold in response to growth on porcine gastric mucin O-glycans
For this strain, "shared" indicates the presence of a gene in one or more of four non mucin-degrading strains.
Name	Fold change	P value	PUL?	Shared/mucin/unique	CAZY	Additional annotation
accC1	33.6263	6.1e-05
bioB	0.0580442	1.91e-05
bioD	0.0376112	0.000326
dapF	0.0589827	0.00258
fucI	65.5385	2.91e-05
gadB	14.1304	0.000144
gdhB2	0.0627856	4.66e-06
glmS	0.0436438	2.74e-05
glsA	17.0256	4.22e-05
H59DRAFT_00001	105.02	2.08e-05	yes	shared	GH92	Glyco_hydro_92
H59DRAFT_00002	88.0153	6.52e-05	yes	shared	GH130	Glyco_hydro_130
H59DRAFT_00003	77.534	0.000134	yes	shared		MFS_1
H59DRAFT_00004	81.2697	0.000153	yes	shared	GH163	F5_F8_type_C
H59DRAFT_00005	60.0852	1.53e-05	yes	shared		F5_F8_type_C
H59DRAFT_00006	75.0648	0.000136	yes	shared		DUF1735
H59DRAFT_00007	74.7362	1.26e-05	yes	shared	GH18	DUF4849
H59DRAFT_00008	68.1391	1.51e-05	yes	shared		SusD-like
H59DRAFT_00009	152.323	2.39e-05	yes	shared		TonB_dep_Rec
H59DRAFT_00010	21425.6	1.32e-06	yes	shared
H59DRAFT_00013	503.888	4.93e-05	yes	shared		TonB_dep_Rec
H59DRAFT_00014	367.245	5.3e-05	yes	shared		SusD-like
H59DRAFT_00015	415.508	7.2e-06	yes	shared	GH18	DUF4849
H59DRAFT_00016	418.522	8.22e-05	yes	shared		DUF1735
H59DRAFT_00017	721.038	0.000718	yes	shared		F5_F8_type_C
H59DRAFT_00054	0.0554571	4.17e-05				NMN_transporter
H59DRAFT_00055	0.0522122	0.000305				TonB_dep_Rec
H59DRAFT_00066	16.8571	0.000143
H59DRAFT_00092	10.1414	0.000333	yes	mucin		STN
H59DRAFT_00093	18.3017	0.000742	yes	mucin		SusD
H59DRAFT_00095	19.1717	0.000193	yes	mucin		PQQ_2
H59DRAFT_00165	423.075	9.1e-05				GTP_EFTU
H59DRAFT_00168	18.7879	1.53e-05	yes	shared
H59DRAFT_00169	22.0599	2.07e-05	yes	shared		FecR
H59DRAFT_00170	28.3611	1.26e-05	yes	shared		STN
H59DRAFT_00171	18.1682	8.38e-05	yes	shared		DUF4249
H59DRAFT_00172	19.4066	0.000101	yes	shared
H59DRAFT_00175	0.0126113	9.7e-06
H59DRAFT_00219	99.4238	0.00765				zf-CHC2 (Zn finger)
H59DRAFT_00246	182.778	6.6e-05
H59DRAFT_00301	39.0837	2.01e-05	yes	shared	GH10-CBM4-CBM4	Glyco_hydro_10
H59DRAFT_00302	21.0971	0.000247	yes	shared
H59DRAFT_00303	30.232	0.000202	yes	shared		SusD-like
H59DRAFT_00313	12.4401	4.84e-06				DDE_Tnp_1
H59DRAFT_00370	77.0268	2.1e-05				Peptidase_M64
H59DRAFT_00374	0.00375935	0.00587				SNARE_assoc
H59DRAFT_00388	16.0841	7.52e-05	yes	shared	PL15_2	Hepar_II_III
H59DRAFT_00389	11.7944	0.000164	yes	shared		MFS_1
H59DRAFT_00392	24.713	0.000135	yes	shared		Sulfatase
H59DRAFT_00393	21.1036	3.38e-05	yes	shared	PL12_2	Hepar_II_III
H59DRAFT_00394	18.4236	4.41e-05	yes	shared	GH88	Glyco_hydro_88
H59DRAFT_00395	25.7937	0.000393	yes	shared		SusD
H59DRAFT_00396	17.9817	0.000143	yes	shared		TonB_dep_Rec
H59DRAFT_00397	29.3749	0.000119	yes	shared		DUF4958
H59DRAFT_00398	30.2016	9.87e-05	yes	shared	PL12_2	Hepar_II_III
H59DRAFT_00475	10.4587	0.00239				PfkB
H59DRAFT_00479	17.2525	0.00204	yes	shared		His_Phos_2
H59DRAFT_00480	21.016	0.000646	yes	shared		FAD_oxidored
H59DRAFT_00481	21.5005	0.000166	yes	shared
H59DRAFT_00484	15.9948	0.0089	yes	shared		SusD
H59DRAFT_00485	33.5638	0.000233	yes	shared		TonB_dep_Rec
H59DRAFT_00486	297.897	0.0023	yes	shared		BACON
H59DRAFT_00516	0.0747929	0.000272
H59DRAFT_00532	14.3892	0.000354				DUF2582
H59DRAFT_00551	22.4164	0.000458	yes	shared	GH3	Glyco_hydro_3
H59DRAFT_00552	182.643	0.00314	yes	shared	GH144	Glycoamylase
H59DRAFT_00554	56.5479	0.000273	yes	shared		SusD-like
H59DRAFT_00555	69.3835	0.00276	yes	shared		SusC-like
H59DRAFT_00558	28.3333	0.000486	yes	shared	GH16	Glyco_hydro_16
H59DRAFT_00559	44.2148	0.00309	yes	shared		TonB_dep_Rec
H59DRAFT_00560	22.5235	0.000572	yes	shared		SusD-like
H59DRAFT_00561	142.068	0.00478	yes	shared
H59DRAFT_00613	13.321	0.00366
H59DRAFT_00616	0.00789222	0.000111				MFS_1
H59DRAFT_00635	0.0490365	0.00148				GATase_2
H59DRAFT_00646	0.100654	0.00165				Gln-synt_C
H59DRAFT_00687	35.0199	1.03e-05			GH20	Glyco_hydro_20
H59DRAFT_00691	0.0621558	6.54e-05				TonB_dep_Rec
H59DRAFT_00697	0.00172096	0.000371				Calycin_like
H59DRAFT_00724	31.2754	7.93e-05				GntR
H59DRAFT_00727	19.8379	5.62e-05				FGGY_N
H59DRAFT_00728	17.4779	4.49e-05				rhaM
H59DRAFT_00729	24.4239	0.000194	yes	shared		MFS_1
H59DRAFT_00732	10.2957	1.26e-05	yes	shared		STN
H59DRAFT_00734	10.2731	8.64e-05	yes	shared		DUF4849
H59DRAFT_00739	34.1922	4.17e-05				DUF4840
H59DRAFT_00804	12.7134	7.27e-05				SusD-like
H59DRAFT_00805	12.7576	0.00208			GH18	DUF4849
H59DRAFT_00807	12.0902	0.00137				DUF1735
H59DRAFT_00812	18.8786	2.97e-05				MIP
H59DRAFT_00814	10.8937	2.6e-05				Sigma70_r2
H59DRAFT_00826	0.00812019	0.000944
H59DRAFT_00835	0.0401631	0.000147				Radical_SAM
H59DRAFT_00838	0.0913654	0.000579				Phage_integrase
H59DRAFT_00876	427.642	0.00182				Fer4
H59DRAFT_00877	1615.29	0.0038				NADH-G_4Fe-4S_3
H59DRAFT_00878	25.6411	4.69e-06				Fer4
H59DRAFT_00890	12.7704	0.00619	yes	shared		SusC-like
H59DRAFT_00892	12.9585	0.00154	yes	shared		TIG
H59DRAFT_00894	24.0326	0.000167	yes	shared		Alginate_lyase
H59DRAFT_00895	16.1635	0.000186	yes	shared	GH28	Glyco_hydro_28
H59DRAFT_00972	16.86	0.000787				Lactamase_B_3
H59DRAFT_00977	0.0479342	0.000516				Fib_succ_major
H59DRAFT_01043	15.7391	0.000682
H59DRAFT_01090	0.100279	0.00752			GH106	Glyco_hydro_2_N
H59DRAFT_01172	13.4127	2.57e-05				2-oxoacid_dh
H59DRAFT_01173	12.5306	7.27e-05				E1_dh
H59DRAFT_01174	31.155	0.000572				Flavodoxin_1
H59DRAFT_01184	29.279	0.00303	yes	unique		TonB_dep_Rec
H59DRAFT_01185	990.085	4.48e-06	yes	unique		CarbopepD_reg_2
H59DRAFT_01186	20.0572	0.000354	yes	unique	PL38	Alginate_lyase
H59DRAFT_01187	26.6057	3.81e-05	yes	unique	PL38	Alginate_lyase
H59DRAFT_01188	25.6281	0.000158	yes	unique	GH2	Glyco_hydro_2
H59DRAFT_01230	90.8304	4.84e-06
H59DRAFT_01231	59.3779	3.93e-05
H59DRAFT_01494	0.0666479	0.00176				NMO
H59DRAFT_01495	0.013264	0.00069				DEAD
H59DRAFT_01616	10.6426	0.000854	yes	shared		SusD
H59DRAFT_01617	10.1867	0.00153	yes	shared	GH30_3	Glyco_hydro_30
H59DRAFT_01618	10.9225	4.79e-05	yes	shared		DUF5016
H59DRAFT_01649	38.9392	1.41e-05	yes	shared	GH89	NAGLU
H59DRAFT_01650	56.9306	1.11e-05	yes	shared	GH35-CBM32	F5_F8_type_C
H59DRAFT_01651	136.399	1.26e-05	yes	shared		DUF4832
H59DRAFT_01652	110.218	0.000266	yes	shared		Fib_succ_major
H59DRAFT_01653	176.772	0.000717	yes	shared		SusD-like
H59DRAFT_01654	119.309	3.69e-05	yes	shared		SusC-like
H59DRAFT_01655	21.1359	2.31e-05	yes	shared		FecR
H59DRAFT_01679	0.0660654	1.03e-05				DUF4953
H59DRAFT_01680	0.0542084	7.2e-06				Plug
H59DRAFT_01681	0.0530972	9.77e-05				SusD
H59DRAFT_01684	18.7639	2.86e-05				AlaDh_PNT_C
H59DRAFT_01694	0.0837417	7.75e-05				HD
H59DRAFT_01697	0.0741213	1.26e-05				Vut_1
H59DRAFT_01702	14.904	0.0018	yes	unique
H59DRAFT_01703	11.0139	0.000708	yes	unique		Metallophos
H59DRAFT_01704	14.5639	0.000227	yes	unique		BACON
H59DRAFT_01705	17.2161	0.000456	yes	unique		NAGPA
H59DRAFT_01706	14.7846	0.000576	yes	unique		SusD-like
H59DRAFT_01707	13.0763	0.000132	yes	unique		SusC-like
H59DRAFT_01738	0.0748451	0.000356				Phage_int_SAM_5
H59DRAFT_01745	0.100438	0.00124
H59DRAFT_01748	0.0640828	0.00104
H59DRAFT_01826	23.5995	1.56e-05	yes	shared		SusC-like
H59DRAFT_01827	25.0677	2.51e-05	yes	shared		SusD-like
H59DRAFT_01828	29.2422	1.95e-05	yes	shared	GH18	DUF4849
H59DRAFT_01829	29.7343	5.57e-05	yes	shared		DUF1735
H59DRAFT_01839	38.0495	2.43e-05				TonB_C
H59DRAFT_01881	0.0997789	0.000133				ATP_bind_3
H59DRAFT_01931	10.0694	0.000124			GH146	Glyco_hydro_127
H59DRAFT_01932	11.03	7.13e-05			GH51	Alpha-L-AF_C
H59DRAFT_02056	0.00901568	8.21e-05
H59DRAFT_02057	0.00511989	2.76e-05
H59DRAFT_02058	0.00533366	9.7e-06
H59DRAFT_02059	0.00588562	7.45e-05
H59DRAFT_02060	0.00425298	3.96e-05
H59DRAFT_02061	0.00899463	0.000523
H59DRAFT_02062	0.00820845	4.24e-05
H59DRAFT_02071	18.2375	4.98e-05
H59DRAFT_02072	25.3711	7.29e-06
H59DRAFT_02073	21.3434	0.000851
H59DRAFT_02074	0.00686622	0.000181
H59DRAFT_02158	12.863	7.24e-05
H59DRAFT_02172	17.9436	0.000377	yes	shared		SusC-like
H59DRAFT_02173	21.1049	0.000327	yes	shared		SusD-like
H59DRAFT_02187	0.0750208	0.00802				MatE
H59DRAFT_02196	13.5006	0.0019
H59DRAFT_02239	15.9937	8.66e-05				Sigma70_r2
H59DRAFT_02260	10.1883	0.000915	yes	unique	GH43_17	Glyco_hydro_43
H59DRAFT_02262	11.2297	0.00012	yes	unique		TonB_dep_Rec
H59DRAFT_02307	17.0732	0.000486
H59DRAFT_02314	27.03	1.26e-05				Thioredoxin_8
H59DRAFT_02322	12.2645	5.17e-05
H59DRAFT_02323	15.8824	2.23e-05
H59DRAFT_02391	18.4028	0.000552	yes	shared		DUF1624
H59DRAFT_02392	12.4369	0.00106	yes	shared	GH20	Glyco_hydro_20
H59DRAFT_02393	15.8221	3.93e-05	yes	shared	GH20	Glyco_hydro_20
H59DRAFT_02394	14.7571	0.000419	yes	shared		DUF5016
H59DRAFT_02395	16.8894	0.000541	yes	shared		SusD
H59DRAFT_02401	0.0334805	1.26e-05
H59DRAFT_02409	0.00247181	0.000151
H59DRAFT_02423	12.9024	4.2e-05				DUF3857
H59DRAFT_02424	22.1847	9.7e-05				Transglut_core
H59DRAFT_02492	21.3345	0.00271			GH3	Glyco_hydro_3
H59DRAFT_02493	14.1153	0.005			GH3	Glyco_hydro_3
H59DRAFT_02494	37.668	0.00132			GH42	Glyco_hydro_42
H59DRAFT_02495	16.5106	0.00213			GH43_34	Glyco_hydro_43
H59DRAFT_02511	0.0754031	1.07e-05				PfkB
H59DRAFT_02523	12.1968	0.000358	yes	unique	CE9	Amidohydro_1
H59DRAFT_02524	10.5754	0.00575	yes	unique		MFS_1
H59DRAFT_02526	11.0408	0.00146	yes	unique	GH20	Glyco_hydro_20
H59DRAFT_02527	19.8201	0.000704	yes	unique
H59DRAFT_02529	31.308	0.000174	yes	unique		SusC-like
H59DRAFT_02533	0.0539237	0.00182				Bac_DNA_binding
H59DRAFT_02538	18.7854	0.000845				Aldo_ket_red
H59DRAFT_02540	13.8577	0.0017				MFS_1
H59DRAFT_02541	10.8439	7.04e-05				ADH_zinc_N
H59DRAFT_02560	19.1501	0.00396
H59DRAFT_02576	0.0876845	0.000436
H59DRAFT_02602	22.607	0.000723				TonB_C
H59DRAFT_02612	0.036263	3.93e-05				LrgB
H59DRAFT_02613	0.100496	0.000795				LrgA
H59DRAFT_02667	0.046315	0.000221				Phage_integrase
H59DRAFT_02786	0.0305247	0.000545
H59DRAFT_02787	0.0219742	3.32e-05				ThrE_2
H59DRAFT_02788	0.0198776	0.000203				ThrE
H59DRAFT_02790	11.02	0.000713
H59DRAFT_02820	27.1724	0.000306			GH2	Glyco_hydro_2
H59DRAFT_02822	13.0323	3.33e-05				AhpC-TSA
H59DRAFT_02835	14.0645	0.00113			GH78	Bac_rhamnosid
H59DRAFT_02846	23.938	0.000192				His_kinase
H59DRAFT_02900	15.6596	0.00403			GH140	Collagen_bind_2
H59DRAFT_02901	11.7073	0.00309			GH78-GH33	Bac_rhamnosid
H59DRAFT_02911	20.6363	5.31e-05	yes	shared		SusD
H59DRAFT_02912	17.5861	0.000708	yes	shared		SusC-like
H59DRAFT_02913	61.1502	0.000247	yes	shared		DUF4957
H59DRAFT_02970	0.0974193	0.000401				His_Phos_1
H59DRAFT_02971	0.0629975	0.0061				DeoC
H59DRAFT_02984	126.73	0.000115
H59DRAFT_02985	123.46	3.67e-05				NlpE
H59DRAFT_02986	494.996	5.1e-05				T2SS-T3SS_pil_N
H59DRAFT_03013	15.275	0.00483			GH31	Glyco_hydro_31
H59DRAFT_03049	0.0769493	0.000483				Phage_integrase
H59DRAFT_03134	40.7878	7.04e-05			PL9_1	DUF4990
H59DRAFT_03135	20.4701	0.00348			GH28	Glyco_hydro_28
H59DRAFT_03142	14.2259	7.2e-06	yes
H59DRAFT_03143	11.6887	6.86e-05	yes		CE12	Lipase_GDSL_2
H59DRAFT_03144	12.8581	2.07e-05	yes			Mfa_like_1
H59DRAFT_03145	18.7187	4.17e-05	yes			Mfa_like_1
H59DRAFT_03146	13.5383	9.7e-06	yes			Mfa_like_1
H59DRAFT_03150	468.586	0.000177
H59DRAFT_03153	112.138	0.0026			PL11_1
H59DRAFT_03157	13.08	0.000162	yes	mucin	PL26
H59DRAFT_03158	22.9175	0.00179	yes	mucin	PL11_1
H59DRAFT_03159	18.9391	0.000759	yes	mucin		SusD
H59DRAFT_03160	13.7302	0.00133	yes	mucin		SusC-like
H59DRAFT_03161	14.1162	0.000893	yes	mucin		SusD
H59DRAFT_03162	11.2404	0.000881	yes	mucin		SusC-like
H59DRAFT_03163	15.4903	0.000224	yes	mucin		Mfa_like_1
H59DRAFT_03164	11.3227	4.81e-05	yes	mucin		Mfa_like_1
H59DRAFT_03204	11.4777	0.00065			CE8	Pectinesterase
H59DRAFT_03209	15.4479	0.00806			PL1_2	BACON
H59DRAFT_03210	11.8362	0.00884				DUF4957
H59DRAFT_03211	13.6031	0.00724
H59DRAFT_03291	31.1302	0.00376				FTCD_C
H59DRAFT_03293	23.1375	0.00408				FTCD
H59DRAFT_03434	22.0422	4.56e-05				Phage_holin_3_6
H59DRAFT_03435	17.0262	1.91e-05				YtxH
H59DRAFT_03578	99.6124	0.000233
H59DRAFT_03604	16.0534	5.64e-05			GH20	Glyco_hydro_20
H59DRAFT_03606	41.2356	4.56e-05	yes	shared		SusC-like
H59DRAFT_03607	63.8908	4.66e-06	yes	shared		SusD
H59DRAFT_03611	0.000460851	1.79e-05
H59DRAFT_03612	0.0907322	4.54e-05				ABC_tran
H59DRAFT_03657	0.00885492	0.000167
H59DRAFT_03712	11.8838	4.32e-05				DUF4465
H59DRAFT_03736	15.4965	0.000204				Sigma70_r2
H59DRAFT_03754	13.5054	0.000498				DUF4361
H59DRAFT_03756	11.3972	0.000514	yes	shared		Plug
H59DRAFT_03757	21.8947	0.00174	yes	shared		TIG
H59DRAFT_03760	14.283	0.00547				DUF4964
H59DRAFT_03785	0.0881677	0.00172				NTP_transferase
H59DRAFT_03786	0.0823078	7.34e-05				GDP_Man_Dehyd
H59DRAFT_03788	0.0960347	0.00556				dTDP_sugar_isom
H59DRAFT_03811	12.8738	0.000153	yes	shared		SusC-like
H59DRAFT_03813	41.8116	0.00468	yes	shared		SusD
H59DRAFT_03867	0.0582203	0.000108				Phage_integrase
H59DRAFT_03889	1892.45	0.00104
H59DRAFT_03890	667.156	0.000113				His_kinase
H59DRAFT_03891	546.474	0.000289				His_kinase
H59DRAFT_03892	381.44	6.58e-05				Response_reg
H59DRAFT_03896	72.8719	1.41e-05				Ligase_CoA
H59DRAFT_03903	14.3561	9.87e-05				Sugar_tr
H59DRAFT_03908	10.8121	2.47e-05
H59DRAFT_04000	0.00131744	5.56e-05
H59DRAFT_04004	0.0277438	9.34e-05				DUF3875
H59DRAFT_04005	0.00172248	2.97e-05
H59DRAFT_04009	0.0250275	0.00014				Transposon_TraM
H59DRAFT_04010	0.0344103	0.000425				DUF4138
H59DRAFT_04011	0.0340578	0.000887				DUF3945
H59DRAFT_04013	0.0156158	0.000668				DUF1738
H59DRAFT_04014	0.0346539	0.00279				SSB
H59DRAFT_04029	15.4549	4.78e-05				RHS_repeat
H59DRAFT_04075	10.6182	2.17e-05				DUF2582
H59DRAFT_04102	22.7078	6.3e-05				Cthe_2159
H59DRAFT_04110	32.3712	5.27e-05
H59DRAFT_04187	53.1651	7.16e-05	yes	shared		Metallophos
H59DRAFT_04188	56.0931	0.00489	yes	shared		Glyco_tran_WbsX
H59DRAFT_04189	90.1207	0.000235	yes	shared		SusD-like
H59DRAFT_04190	51.0946	0.000388	yes	shared		SusC-like
H59DRAFT_04191	15.6264	0.000736	yes	shared	GH92	Glyco_hydro_92
H59DRAFT_04193	11.5663	2.87e-05	yes	shared		Alk_phosphatase
H59DRAFT_04230	16.2946	0.00146
H59DRAFT_04232	52.6759	0.000263				Phage_integrase
H59DRAFT_04234	149.603	1.91e-05
H59DRAFT_04237	102.367	0.000206				HTH_17
H59DRAFT_04240	202.833	0.00418				Topoisom_bac
H59DRAFT_04243	41.0435	1.03e-05				RVT_1
H59DRAFT_04244	11.6627	0.00121				SNF2_N
H59DRAFT_04337	10.2919	9.77e-05
H59DRAFT_04341	14.2552	0.00198				Toprim_2
H59DRAFT_04342	12.3877	6.26e-05				AAA_25
H59DRAFT_04348	439.946	7.19e-07				RteC
H59DRAFT_04360	178.551	6.79e-05				AAA_10
H59DRAFT_04365	684.631	2.4e-05				DUF3989
H59DRAFT_04366	83.3622	0.000258				Transposon_TraM
H59DRAFT_04367	91.1802	9.42e-05				DUF4138
H59DRAFT_04390	0.0436272	0.000295				HHH_3
H59DRAFT_04408	17.6772	0.00221
H59DRAFT_04434	0.081501	0.000721
H59DRAFT_04454	181.279	4.41e-05				DUF3244
H59DRAFT_04455	27.6111	1.95e-05
H59DRAFT_04492	0.0014224	3.22e-05
H59DRAFT_04527	10.9532	9.89e-05	yes	mucin		FecR
H59DRAFT_04528	35.7368	0.00371	yes	mucin		SusC-like
H59DRAFT_04558	0.0526735	0.00068				SusD
H59DRAFT_04604	126.844	0.000926
H59DRAFT_04617	18.6735	0.000585				TetR_N
H59DRAFT_04618	49.5888	0.00275
H59DRAFT_04619	70.2887	7.2e-06				OmpA
H59DRAFT_04620	61.9451	1.26e-05
H59DRAFT_04630	22.4907	0.00039				HlyD_3
H59DRAFT_04631	30.1402	2.74e-05				ABC_tran
H59DRAFT_04632	27.146	0.000484				DUF2807
H59DRAFT_04634	13.7413	0.00105				FtsX
H59DRAFT_04636	20.7122	0.000412				FtsX
H59DRAFT_04641	0.0458041	3.33e-05				CarbopepD_reg_2
H59DRAFT_04677	0.0664759	0.00185				DUF5074
H59DRAFT_04693	0.0707223	0.00442				Acetyltransf_1
H59DRAFT_04707	21.4283	0.000151				DHDPS
H59DRAFT_04718	2830.01	0.00176				CarbopepD_reg_2
H59DRAFT_04719	343.247	7.21e-05
H59DRAFT_04720	809.68	0.00026				His_kinase
H59DRAFT_04721	465.566	0.000306				His_kinase
H59DRAFT_04722	559.239	0.00166				Response_reg
H59DRAFT_04745	38.8587	5.73e-05				Carboxyl_trans
H59DRAFT_04747	33.4775	5.1e-05				Biotin_lipoyl
H59DRAFT_04750	0.0370725	0.000146				Methyltransf_11
H59DRAFT_04751	0.0303833	8.86e-05				DUF452
H59DRAFT_04752	0.0362834	5.5e-05				Aminotran_1_2
H59DRAFT_04757	0.0262629	0.00184				MFS_1
H59DRAFT_04758	10.6061	0.000281				Transgly_assoc
H59DRAFT_04773	0.0248283	2.19e-05				TonB_dep_Rec
H59DRAFT_04774	0.0236262	7.01e-05				DUF4625
H59DRAFT_04779	14.3637	0.000164				Alginate_exp
H59DRAFT_04799	54.6188	6.53e-05
H59DRAFT_04808	0.0783848	3.93e-05				MatE
H59DRAFT_04863	0.0884963	4.56e-05				SusD-like_2
H59DRAFT_04864	0.0712412	7.28e-06				TonB_dep_Rec
H59DRAFT_04877	0.043471	0.00197				EamA
H59DRAFT_04879	12.5227	0.000159	yes	shared		TonB_dep_Rec
H59DRAFT_04881	27.123	0.000257	yes	shared		BACON
H59DRAFT_04882	31.1938	0.000604	yes	shared	GH2-CBM57	Glyco_hydro_2
H59DRAFT_04926	0.0956459	0.000981				adh_short
H59DRAFT_04969	10.636	2.1e-05				DUF2339
H59DRAFT_04982	30.9625	1.07e-05				DUF4488
H59DRAFT_04983	28.101	0.000443			GH88	Glyco_hydro_88
H59DRAFT_05021	0.0940781	3.5e-05				TrkA_C
H59DRAFT_05027	11.9896	6.17e-05	yes	shared		Susc-like
H59DRAFT_05028	22.8142	0.000219	yes	shared		SusD-like
H59DRAFT_05030	42.1191	0.00321	yes	shared		DUF1735
H59DRAFT_05031	22.526	0.000163	yes	shared	GH18
H59DRAFT_05041	12.072	0.000123				CBAH
H59DRAFT_05101	16.2464	3.89e-05				adh_short_C2
H59DRAFT_05108	37.2942	2.89e-05				DUF2582
H59DRAFT_05119	11.3083	0.000108
H59DRAFT_05120	12.9148	4.54e-05
H59DRAFT_05121	11.365	1.26e-05
H59DRAFT_05122	12.1448	2.1e-05
H59DRAFT_05123	10.2761	1.26e-05
H59DRAFT_05124	10.3066	3.67e-05
H59DRAFT_05130	13.7842	1.03e-05
H59DRAFT_05131	18.2184	2.74e-05
H59DRAFT_05132	16.9719	5.72e-05
H59DRAFT_05133	15.0333	0.000189
H59DRAFT_05134	11.7407	1.26e-05
H59DRAFT_05188	33.1773	0.000107			CBM6-GH43_2-CBM6-CBM6	CBM_6
H59DRAFT_05194	10.7294	0.00234				DUF4960
H59DRAFT_05199	22.3331	7.25e-06				A2M
H59DRAFT_05236	15.0863	9.29e-05
H59DRAFT_05245	18.3077	0.00601				FtsX
H59DRAFT_05336	0.00572001	2.85e-05
H59DRAFT_05337	0.00172525	3.69e-05
H59DRAFT_05361	10.8758	2.99e-06	yes	shared	GH92	Glyco_hydro_92
H59DRAFT_05362	18.3295	0.000606	yes	shared		Sigma70_r2
H59DRAFT_05363	12.7521	1.95e-05	yes	shared		FecR
H59DRAFT_05364	12.5843	3.96e-05	yes	shared	GH92	Glyco_hydro_92
H59DRAFT_05365	18.3627	1.04e-05	yes	shared	GH92	Glyco_hydro_92
H59DRAFT_05376	12.9636	0.000329				PLDc_2
H59DRAFT_05388	48.1428	0.00122
H59DRAFT_05430	0.0987081	0.000185				Arginase
H59DRAFT_05431	0.100887	1.26e-05			GT35	Phosphorylase
H59DRAFT_05438	0.0961585	4.48e-05				Ferritin
H59DRAFT_05439	0.0792978	1.79e-05				MarC
H59DRAFT_05440	0.0645263	9.77e-05				Ferritin
H59DRAFT_05506	12.8274	0.000149				PhoH
H59DRAFT_05516	12.8131	6.73e-05				DUF805
H59DRAFT_05567	0.00463289	0.000118
H59DRAFT_05579	13.7244	0.00696			PL1_2
H59DRAFT_05605	23.3926	0.000577				RhaT
H59DRAFT_05607	10.3659	2.47e-05				Fe-ADH
H59DRAFT_05629	14.7288	0.000168			GH92	Glyco_hydro_92
H59DRAFT_05631	20.7928	0.000404	yes	shared		Laminin_G_3
H59DRAFT_05632	39.3836	0.000143	yes	shared		SusE
H59DRAFT_05633	40.7295	4.78e-05	yes	shared	GH76	Glyco_hydro_76
H59DRAFT_05634	41.58	2.62e-05	yes	shared		Plug
H59DRAFT_05635	42.8672	1.91e-05	yes	shared		SusD
H59DRAFT_05636	32.5555	7.91e-05	yes	shared		Laminin_G_3
H59DRAFT_05637	0.0531557	8.45e-05	yes	shared
H59DRAFT_05668	18.0397	0.000561				Ferritin
H59DRAFT_05674	0.00399251	9.25e-05
H59DRAFT_05690	0.00484324	0.000424
H59DRAFT_05691	0.0717044	0.00639				DUF4373
H59DRAFT_05722	1472.43	2.49e-06				zf-CHC2
H59DRAFT_05723	1513.19	7.19e-07				TraO
H59DRAFT_05724	1755.8	4.66e-06				DUF4138
H59DRAFT_05725	2199.79	1.31e-06				Transposon_TraM
H59DRAFT_05726	223.564	5.3e-05				DUF3989
H59DRAFT_05728	277.719	0.00422
H59DRAFT_05731	202.936	0.00841
H59DRAFT_05732	392.005	0.00399				DUF3875
H59DRAFT_05748	29.9233	0.000988				SNF2_N
H59DRAFT_05750	101.992	0.00471				Topoisom_bac
H59DRAFT_05752	145.009	0.000111				DUF3945
H59DRAFT_05754	227.232	4.42e-05				HTH_17
H59DRAFT_05781	0.0868259	0.00122
H59DRAFT_05787	17.4883	4.53e-05				RHS_repeat
H59DRAFT_05930	0.058158	1.03e-05				HAD
H59DRAFT_05985	14.0227	4.66e-06				Usp
H59DRAFT_05986	24.2802	0.000134
H59DRAFT_06005	51.9436	4.84e-06				PepSY_like
H59DRAFT_06006	45.2004	0.000131				PepSY_like
H59DRAFT_06041	11.4495	2.51e-05				RHS_repeat
H59DRAFT_06081	10.2942	0.000129	yes	shared		Ribokinase
H59DRAFT_06082	30.672	6.61e-05	yes	shared		SusC-like
H59DRAFT_06083	42.5529	0.00272	yes	shared		SusD-like
H59DRAFT_06084	26.0519	0.000244	yes	shared		ADP_ribosyl_GH
H59DRAFT_06085	44.7185	0.0046	yes	shared		ADP_ribosyl_GH
H59DRAFT_06086	29.7816	0.00955	yes	shared		ADP_ribosyl_GH
H59DRAFT_06087	24.5965	5.27e-05	yes	shared		Esterase
H59DRAFT_06088	26.1936	0.000804	yes	shared		Esterase
H59DRAFT_06089	30.8908	0.000829	yes	shared		Ureide_permease
H59DRAFT_06090	29.9112	6.87e-05	yes	shared		DUF4595
H59DRAFT_06099	0.055749	0.000108				Pyr_redox_2
H59DRAFT_06100	0.0951437	0.000738				AhpC-TSA
H59DRAFT_06111	16.2428	4.2e-05				Bac_DNA_binding
H59DRAFT_06237	12.1241	0.00333				SusD
hppA	47.8348	4.84e-06
hutH	43.1541	0.00402
hutI	26.6008	6.87e-05
hutU	13.5131	4.66e-05
lctP	10.8159	0.000111
pflB	0.0540924	1.16e-05
prmC	0.0859586	1.93e-05
queC	0.0532544	2.8e-05
queF	0.0486362	7.52e-05
rhaA	16.0741	0.000489
rhaD	10.9876	3.47e-05
sigE	45.592	0.00129
sucC	69.6755	7.2e-06
traK	167.714	0.00929
