## Supplemental Table 8 for "Phenotypic and genomic diversification in complex carbohydrate degrading human gut bacteria"

### Sheet: A. Media recipes
Table S8. Growth media recipes (sheet A) and components (sheet B) for growing the Bacteroidetes used in this study.
Custom Chopped Meat Recipe	Bacteroidetes Minimal Media Recipes
2.5g Beef Extract
7.5g Pancreatic digest of casein	1X Minimal Monosaccharides Recipe ( 250 ml)
1.25g Yeast Extract
1.25g K2HPO4	25 ml 10X Bacteroides Salts
250mg Cysteine	2.5 ml each: Balch’s Vitamins, Trace Mineral Solution, Purine/Pyrimidine Solution, Amino Acid Solution.
250 mg each: Glucose, Galactose, Xylose, Fructose, Mannose, N-Acetyl Glucosamine	250 ul each: K3, FeSO4, CaCl2, MgCl2, Hematin stocks
250ul each: K3, B12 stocks	125 ul B12 stock
1ml Hematin-Histidine stock	250 mg L-Cysteine
2.5ml each: Balch’s Vitamins, Trace Mineral Solution, Purine/Pyrimidine Solution, Amino Acid Solution	250 mg each*: Glucose, Galactose, Xylose, Fructose, Mannose, N-Acetyl Glucosamine
Bring to 250 ml, pH to7.2 and filter sterilize.	Bring to volume with distilled water, pH to 7.2, filter sterilize
**NOTE** THESE CANNOT BE AUTOCLAVED. FILTER STERLIZE ONLY.	2X Minimal Media- no Carbon (50 mL)
	10ml 10X Bacteroides Salts
	1 ml each: Balch’s Vitamins, Trace Mineral Solution, Purine/Pyrimidine Solution, Amino Acid Solution
	100 ul each: K3, FeSO4, CaCl2, MgCl2, Hematin-Histidine stocks
	50 ul B12 stock
	100 mg L-Cysteine
	Bring volume to 50 ml with distilled water, pH to 7.2, filter sterilize. This will be mixed
	with a 2x (usually 10mg/ml) carbon source stock for a 5mg/ml final carbon source
	minimal media. Exceptions are (1) Neutral Mucin O-glycans and
	(2) Rhamnogalacturonan II which should be at 20mg/ml stocks
	and thus a 10mg/ml final media concentration.
	Note: Above 2X recipe is medium 1 from Table S1 for phenotypic microarrays.
	Medium 2 from Table S1 contains beef extract (Sigma, B4888) added
	to 5mg/ml final into 2X minimal media (10mg/ml in 2X minimal that
	will be 5mg/ml final when added to carbon source).
	A calculated negative control must be done in any growth experiments
	to determine if beef extract is being used as a carbon source. If so, this
	growth must be subtracted from carbon source growth.

### Sheet: B. Media components
	Table S8. Growth media recipes (sheet A) and components (sheet B) for growing the Bacteroidetes used in this study.
Balch's Vitamins	Amino Acid Solution	Purine/Pyrimidine Solution	Trace mineral Supplement	10X Bacteroides Salts (4L Recipe)	Minimal Media Supplements
p-Aminobenzoic acid, 5mg	Alanine	Adenine (Sigma, A2786)	EDTA, 0.5g (Sigma, ED4SS)	544g KH2PO4 (Fisher, P284)	Vitamin K3 (menadione, Sigma, M5625) stock: 1mg/ml in ethanol, wrap in foil.
Folic acid, 2mg (Sigma, F7876)	Arginine	Guanine (Sigma, G11950)	MgSO4*7H2O, 3g	35g NaCl (Sigma, S7653)	FeSO4 (Sigma, 215422) stock: 0.4mg/ml in 10mM HCl, filter sterilized
Biotin, 2mg (Sigma, B4501)	Asparagine	Thymine (Sigma, T0895)	MnSO4*H2O, 0.5g	45g (NH4)2SO4 (Fisher, A702)	MgCl2 (Sigma, M8266) stock: 0.1M in water, filter sterilized
Nicotinic acid, 5mg (Sigma, N4126)	Aspartic Acid	Cytosine (Sigma, C3506)	NaCl, 1g (Sigma, S7653)		CaCl2 (Sigma, C1016) stock: 0.8% (w/v) in water, filter sterilized
Calcium pantothenate, 5mg (Sigma, P2250)	Cysteine	Uracil (Sigma, U1128)	FeSO4*7H2O, 0.1g (Sigma, 215422)	Dissolve and pH to 7.2, filter sterilize in 1L batches.	Histidine Hematin (Sigma, H8000 & H3281) solution stock: 1.9mM Hematin in 0.2M Histidine solution, filter sterilized.
Riboflavin, 5mg (Sigma, R7649)	Glutamic Acid		CaCl2, 0.1g	Store at room temperature.	This solution is highly insoluble. Add hematin to 1mL 1M NaOH and allow to fully dissolve.
Thiamine HCl, 5mg (Sigma, T4625)	Glutamine	Dissolve 200mg each into 1L (1mg/ml total stock), pH to7.0.	ZnSO4*7H2O, 0.1g		Neutralize with 1ml 1M HCl; it has to be slightly alkaline to filter. Bring to a final volume
Pyridoxine HCl (vitamin B6), 10mg	Glycine	Filter sterilize and store at room temperature	CuSO4*5H2O, 0.01g		with the Histidine solution. Filter sterilize, wrap in foil.
Cyanocobalamin (vitamin B12), 0.1mg	Histidine		H3BO3, 0.01g (Sigma, B6768)		Vitamin B12 (Sigma, V2876) stock: 0.01mg/ml in water, filter sterilized, wrap in foil.
Thioctic acid (lipoic acid), 5mg	Isoleucine		Na2MoO4*2H2O, 0.01g
Distilled Water, 1L	Leucine		NiCl2*6H2O, 0.02g		Keep all solutions at 4C.
	Lysine
Dissolve vitamins, pH to 7.0, filter sterilize, keep at 4C in dark.	Methionine		Dissolve in 1L, pH to 7.0.
	Phenylalanine		Filter sterilize and store at room temperature.
	Proline
	Serine
	Threonine
	Tryptophan
	Tyrosine
	Valine
	Dissolve 62.5mg each ino 250 ml (5mg/ml total stock).
	Filter sterilize, store at room temperature.
